# Sexual differences in genetic architecture in UK Biobank

**DOI:** 10.1101/2020.07.20.211813

**Authors:** Elena Bernabeu, Oriol Canela-Xandri, Konrad Rawlik, Andrea Talenti, James Prendergast, Albert Tenesa

**Affiliations:** The Roslin Institute, Royal (Dick) School of Veterinary Studies, The University of Edinburgh, Easter Bush Campus, Midlothian, EH25 9RG, UK; MRC Human Genetics Unit at the MRC Institute of Genetics and Molecular Medicine, University of Edinburgh, Western General Hospital, Crewe Road South, Edinburgh, EH4 2XU, UK

## Abstract

Sex is arguably the most important differentiating characteristic in most mammalian species, separating populations into different groups, with varying behaviors, morphologies, and physiologies based on their complement of sex chromosomes. In humans, despite males and females sharing nearly identical genomes, there are differences between the sexes in complex traits and in the risk of a wide array of diseases. Gene by sex interactions (GxS) are thought to account for some of this sexual dimorphism. However, the extent and basis of these interactions are poorly understood.

Here we provide insights into both the scope and mechanism of GxS across the genome of circa 450,000 individuals of European ancestry and 530 complex traits in the UK Biobank. We found small yet widespread differences in genetic architecture across traits through the calculation of sex-specific heritability, genetic correlations, and sex-stratified genome-wide association studies (GWAS). We also found that, in some cases, sex-agnostic GWAS efforts might be missing loci of interest, and looked into possible improvements in the prediction of high-level phenotypes. Finally, we studied the potential functional role of the dimorphism observed through sex-biased eQTL and gene-level analyses.

This study marks a broad examination of the genetics of sexual dimorphism. Our findings parallel previous reports, suggesting the presence of sexual genetic heterogeneity across complex traits of generally modest magnitude. Our results suggest the need to consider sex-stratified analyses for future studies in order to shed light into possible sex-specific molecular mechanisms.
