## Supplementary Tables for "Sexual differences in genetic architecture in UK Biobank": Table S11.tsv

trait	description	SigGenes_F_0.05	SigGenes_F_0.01	SigGenes_F_0.001	SigGenes_F_0.0001	SigGenes_F_0.00001	SigGenes_F_0.05_FDR	SigGenes_F_0.01_FDR	SigGenes_M_0.05	SigGenes_M_0.01	SigGenes_M_0.001	SigGenes_M_0.0001	SigGenes_M_0.00001	SigGenes_M_0.05_FDR	SigGenes_M_0.01_FDR	SigGenes_TwoTailed_0.05	SigGenes_TwoTailed_0.01	SigGenes_TwoTailed_0.001	SigGenes_TwoTailed_0.0001	SigGenes_TwoTailed_0.00001	SigGenes_TwoTailed_0.05_FDR	SigGenes_TwoTailed_0.01_FDR
(48/49)-0.0	Waist circumference / Hip circumference	2567.0	1191.0	506.0	282.0	185.0	582.0	325.0	3236.0	1272.0	428.0	169.0	80.0	492.0	153.0	3983.0	1939.0	797.0	409.0	247.0	1247.0	541.0
selfReported_n_1352	ankylosing spondylitis	716.0	144.0	11.0	0.0	0.0	0.0	0.0	1088.0	235.0	49.0	23.0	18.0	22.0	18.0	962.0	247.0	39.0	22.0	16.0	19.0	16.0
50-0.0	Standing height	4067.0	1717.0	572.0	219.0	100.0	807.0	246.0	4783.0	2148.0	680.0	243.0	84.0	1225.0	312.0	6475.0	3225.0	1193.0	460.0	176.0	2905.0	866.0
selfReported_n_1526	gout	725.0	148.0	12.0	2.0	0.0	0.0	0.0	1643.0	562.0	191.0	97.0	44.0	125.0	75.0	1436.0	504.0	158.0	78.0	31.0	100.0	60.0
30230-0.0	Nucleated red blood cell percentage	859.0	231.0	33.0	5.0	2.0	1.0	1.0	1720.0	545.0	121.0	32.0	15.0	31.0	15.0	1591.0	503.0	115.0	35.0	12.0	35.0	10.0
23127-0.0	Trunk fat percentage	2841.0	1161.0	380.0	135.0	62.0	389.0	104.0	3460.0	1439.0	514.0	207.0	95.0	640.0	228.0	4282.0	1999.0	763.0	322.0	159.0	1272.0	428.0
49-0.0	Hip circumference	2488.0	908.0	238.0	92.0	39.0	178.0	67.0	3329.0	1282.0	423.0	152.0	60.0	472.0	149.0	3954.0	1773.0	595.0	243.0	91.0	900.0	281.0
23102-0.0	Whole body water mass	3312.0	1280.0	343.0	87.0	33.0	335.0	54.0	3735.0	1499.0	445.0	155.0	70.0	581.0	131.0	4942.0	2256.0	751.0	246.0	105.0	1429.0	315.0
23130-0.0	Trunk predicted mass	3455.0	1325.0	377.0	107.0	40.0	400.0	77.0	3873.0	1661.0	546.0	223.0	92.0	753.0	251.0	5176.0	2382.0	816.0	301.0	129.0	1706.0	459.0
23129-0.0	Trunk fat-free mass	3469.0	1345.0	384.0	122.0	42.0	399.0	79.0	3875.0	1622.0	511.0	218.0	95.0	720.0	239.0	5133.0	2323.0	807.0	291.0	130.0	1635.0	437.0
selfReported_n_1251	hypothyroidism/myxoedema	1272.0	383.0	136.0	72.0	40.0	95.0	55.0	1156.0	304.0	29.0	2.0	0.0	0.0	0.0	1465.0	435.0	122.0	60.0	33.0	73.0	37.0
23126-0.0	Arm predicted mass (left)	3261.0	1232.0	312.0	98.0	42.0	263.0	60.0	3531.0	1418.0	401.0	137.0	59.0	431.0	113.0	4716.0	2043.0	672.0	240.0	90.0	1200.0	272.0
23110-0.0	Impedance of arm (left)	2749.0	1012.0	298.0	109.0	49.0	264.0	91.0	3445.0	1405.0	430.0	150.0	69.0	504.0	139.0	4255.0	1886.0	593.0	238.0	94.0	926.0	290.0
23106-0.0	Impedance of whole body	2921.0	1139.0	314.0	99.0	42.0	279.0	78.0	3565.0	1432.0	426.0	142.0	37.0	488.0	116.0	4538.0	1973.0	636.0	219.0	79.0	1076.0	244.0
23109-0.0	Impedance of arm (right)	2672.0	969.0	290.0	107.0	49.0	242.0	81.0	3341.0	1334.0	396.0	147.0	52.0	408.0	128.0	4263.0	1821.0	604.0	231.0	92.0	883.0	260.0
23125-0.0	Arm fat-free mass (left)	3197.0	1199.0	317.0	94.0	41.0	249.0	59.0	3500.0	1445.0	436.0	150.0	63.0	531.0	142.0	4681.0	2048.0	672.0	230.0	103.0	1168.0	273.0
23105-0.0	Basal metabolic rate	3232.0	1234.0	327.0	88.0	36.0	297.0	49.0	3655.0	1467.0	456.0	174.0	68.0	563.0	166.0	4800.0	2218.0	730.0	245.0	101.0	1371.0	294.0
clinical_c_E83	E83 Disorders of mineral metabolism	639.0	117.0	9.0	1.0	0.0	0.0	0.0	1156.0	310.0	71.0	31.0	25.0	31.0	26.0	1052.0	266.0	60.0	29.0	25.0	28.0	25.0
30100-0.0	Mean platelet (thrombocyte) volume	2021.0	658.0	163.0	57.0	21.0	75.0	29.0	2656.0	886.0	204.0	68.0	24.0	117.0	30.0	3185.0	1153.0	320.0	103.0	41.0	278.0	71.0
23119-0.0	Arm fat percentage (right)	2490.0	896.0	249.0	87.0	30.0	156.0	52.0	3473.0	1294.0	358.0	118.0	47.0	352.0	90.0	4130.0	1687.0	531.0	176.0	82.0	724.0	173.0
23123-0.0	Arm fat percentage (left)	2520.0	899.0	255.0	82.0	33.0	175.0	47.0	3444.0	1354.0	401.0	128.0	56.0	448.0	99.0	4031.0	1709.0	535.0	179.0	87.0	783.0	178.0
23101-0.0	Whole body fat-free mass	3384.0	1348.0	355.0	99.0	41.0	332.0	54.0	3741.0	1536.0	461.0	164.0	69.0	603.0	151.0	5045.0	2316.0	758.0	242.0	109.0	1493.0	315.0
1727-0.0	Ease of skin tanning	1237.0	344.0	86.0	31.0	12.0	28.0	10.0	1849.0	587.0	121.0	39.0	17.0	41.0	16.0	1898.0	624.0	147.0	54.0	27.0	70.0	31.0
23115-0.0	Leg fat percentage (left)	2412.0	903.0	244.0	75.0	30.0	149.0	50.0	3561.0	1354.0	398.0	126.0	40.0	431.0	97.0	4069.0	1697.0	555.0	192.0	65.0	794.0	195.0
selfReported_n_1249	thyroid problem (not cancer)	1225.0	376.0	124.0	54.0	28.0	70.0	35.0	1142.0	321.0	42.0	6.0	1.0	0.0	0.0	1396.0	476.0	128.0	47.0	24.0	49.0	29.0
clinical_c_K40	K40 Inguinal hernia	810.0	159.0	19.0	2.0	0.0	0.0	0.0	1593.0	461.0	103.0	22.0	4.0	5.0	4.0	1397.0	422.0	88.0	12.0	4.0	4.0	3.0
30030-0.0	Haematocrit percentage	1674.0	563.0	154.0	49.0	22.0	75.0	24.0	2595.0	915.0	270.0	97.0	27.0	200.0	41.0	2780.0	1099.0	345.0	116.0	48.0	330.0	81.0
23099-0.0	Body fat percentage	2685.0	1013.0	268.0	89.0	22.0	203.0	38.0	3482.0	1412.0	458.0	166.0	62.0	533.0	148.0	4210.0	1847.0	655.0	222.0	76.0	1011.0	284.0
23121-0.0	Arm fat-free mass (right)	3319.0	1282.0	387.0	116.0	41.0	408.0	77.0	3423.0	1353.0	362.0	119.0	42.0	358.0	69.0	4726.0	2100.0	657.0	222.0	76.0	1201.0	248.0
23108-0.0	Impedance of leg (left)	2652.0	966.0	280.0	97.0	38.0	222.0	59.0	3371.0	1286.0	347.0	109.0	37.0	341.0	65.0	4142.0	1784.0	565.0	199.0	77.0	864.0	205.0
30010-0.0	Red blood cell (erythrocyte) count	2099.0	706.0	172.0	47.0	26.0	58.0	27.0	2897.0	1074.0	288.0	80.0	28.0	217.0	42.0	3435.0	1332.0	368.0	108.0	43.0	371.0	76.0
23111-0.0	Leg fat percentage (right)	2413.0	867.0	255.0	85.0	34.0	182.0	52.0	3449.0	1323.0	403.0	117.0	41.0	446.0	71.0	3997.0	1742.0	568.0	211.0	73.0	818.0	233.0
30110-0.0	Platelet distribution width	1677.0	439.0	91.0	24.0	3.0	5.0	1.0	2158.0	669.0	135.0	38.0	16.0	38.0	13.0	2389.0	785.0	159.0	59.0	20.0	77.0	21.0
1717-0.0	Skin colour	1233.0	374.0	96.0	30.0	18.0	29.0	18.0	1858.0	498.0	86.0	19.0	4.0	5.0	1.0	1830.0	586.0	129.0	42.0	23.0	50.0	27.0
1697-0.0	Comparative height size at age 10	1985.0	652.0	148.0	42.0	13.0	50.0	11.0	2773.0	950.0	223.0	59.0	19.0	102.0	20.0	3092.0	1136.0	292.0	89.0	26.0	253.0	32.0
20015-0.0	Sitting height	2652.0	966.0	259.0	81.0	31.0	192.0	41.0	3758.0	1426.0	382.0	123.0	56.0	398.0	88.0	4435.0	1867.0	540.0	188.0	74.0	904.0	194.0
23098-0.0	Weight	2719.0	959.0	248.0	68.0	23.0	137.0	25.0	3598.0	1396.0	410.0	145.0	55.0	482.0	112.0	4346.0	1850.0	577.0	179.0	78.0	934.0	172.0
selfReported_n_1250	hyperthyroidism/thyrotoxicosis	926.0	290.0	130.0	93.0	62.0	110.0	83.0	992.0	202.0	21.0	2.0	0.0	0.0	0.0	1097.0	355.0	130.0	81.0	54.0	98.0	74.0
23117-0.0	Leg fat-free mass (left)	3034.0	1075.0	296.0	78.0	30.0	230.0	37.0	3287.0	1255.0	362.0	106.0	25.0	362.0	53.0	4309.0	1864.0	581.0	177.0	56.0	946.0	174.0
23118-0.0	Leg predicted mass (left)	2998.0	1049.0	281.0	72.0	26.0	224.0	42.0	3338.0	1285.0	375.0	108.0	26.0	379.0	50.0	4332.0	1845.0	590.0	174.0	56.0	932.0	164.0
23114-0.0	Leg predicted mass (right)	3026.0	1106.0	292.0	95.0	33.0	211.0	46.0	3406.0	1298.0	364.0	106.0	33.0	364.0	72.0	4362.0	1875.0	628.0	189.0	64.0	973.0	196.0
48-0.0	Waist circumference	2316.0	809.0	218.0	75.0	26.0	133.0	35.0	3157.0	1172.0	347.0	120.0	51.0	339.0	91.0	3805.0	1542.0	488.0	175.0	66.0	645.0	168.0
23113-0.0	Leg fat-free mass (right)	3105.0	1163.0	295.0	88.0	32.0	238.0	47.0	3319.0	1273.0	349.0	111.0	36.0	336.0	75.0	4457.0	1934.0	622.0	197.0	70.0	1033.0	210.0
selfReported_n_1321	joint disorder	847.0	191.0	18.0	2.0	0.0	0.0	0.0	1250.0	339.0	45.0	14.0	5.0	7.0	4.0	1193.0	344.0	50.0	12.0	5.0	6.0	5.0
30020-0.0	Haemoglobin concentration	1843.0	604.0	167.0	52.0	22.0	83.0	23.0	2724.0	994.0	305.0	103.0	37.0	265.0	76.0	2900.0	1177.0	406.0	139.0	49.0	447.0	108.0
23122-0.0	Arm predicted mass (right)	3338.0	1311.0	357.0	110.0	39.0	351.0	63.0	3384.0	1329.0	361.0	92.0	36.0	356.0	60.0	4650.0	2107.0	665.0	215.0	71.0	1196.0	246.0
23107-0.0	Impedance of leg (right)	2619.0	949.0	256.0	95.0	34.0	203.0	52.0	3350.0	1283.0	367.0	111.0	44.0	368.0	88.0	4009.0	1724.0	513.0	192.0	78.0	781.0	204.0
selfReported_n_1156	liver/biliary/pancreas problem	810.0	206.0	23.0	7.0	3.0	2.0	1.0	1120.0	235.0	22.0	4.0	1.0	1.0	1.0	1090.0	278.0	36.0	11.0	4.0	4.0	2.0
30150-0.0	Eosinophill count	1489.0	416.0	88.0	25.0	8.0	13.0	6.0	2210.0	667.0	140.0	29.0	6.0	13.0	5.0	2315.0	743.0	168.0	40.0	12.0	42.0	12.0
clinical_c_Block_K40-K46	K40-K46 Hernia	900.0	231.0	34.0	5.0	1.0	0.0	0.0	1341.0	340.0	55.0	8.0	3.0	3.0	2.0	1285.0	352.0	41.0	11.0	2.0	2.0	2.0
23124-0.0	Arm fat mass (left)	2102.0	751.0	190.0	63.0	21.0	109.0	21.0	3091.0	1203.0	356.0	101.0	35.0	340.0	50.0	3608.0	1486.0	448.0	148.0	54.0	561.0	122.0
30210-0.0	Eosinophill percentage	1496.0	428.0	96.0	25.0	5.0	17.0	2.0	2175.0	684.0	178.0	72.0	33.0	98.0	43.0	2343.0	782.0	211.0	70.0	21.0	141.0	26.0
23100-0.0	Whole body fat mass	2428.0	886.0	215.0	72.0	17.0	124.0	17.0	3252.0	1241.0	358.0	115.0	40.0	353.0	83.0	3952.0	1681.0	521.0	179.0	58.0	724.0	174.0
30090-0.0	Platelet crit	2042.0	669.0	179.0	57.0	16.0	97.0	11.0	2693.0	912.0	216.0	57.0	19.0	110.0	19.0	3076.0	1206.0	325.0	87.0	24.0	270.0	25.0
30080-0.0	Platelet count	2195.0	795.0	188.0	64.0	29.0	95.0	31.0	2812.0	941.0	230.0	71.0	28.0	138.0	35.0	3302.0	1292.0	365.0	116.0	43.0	366.0	74.0
30300-0.0	High light scatter reticulocyte count	1781.0	613.0	154.0	54.0	24.0	83.0	26.0	2726.0	978.0	274.0	84.0	31.0	161.0	50.0	2944.0	1097.0	330.0	108.0	39.0	292.0	79.0
23128-0.0	Trunk fat mass	2721.0	1042.0	280.0	70.0	33.0	196.0	45.0	3266.0	1266.0	395.0	151.0	57.0	431.0	128.0	4043.0	1779.0	594.0	203.0	76.0	931.0	226.0
clinical_c_M10	M10 Gout	667.0	129.0	14.0	1.0	0.0	0.0	0.0	1156.0	270.0	46.0	8.0	3.0	3.0	3.0	1066.0	250.0	32.0	6.0	4.0	4.0	3.0
selfReported_n_1516	malabsorption/coeliac disease	934.0	284.0	144.0	92.0	75.0	119.0	87.0	1156.0	255.0	36.0	13.0	1.0	0.0	0.0	1231.0	374.0	149.0	97.0	70.0	115.0	82.0
clinical_c_M72	M72 Fibroblastic disorders	766.0	136.0	14.0	1.0	0.0	0.0	0.0	1100.0	246.0	32.0	6.0	4.0	4.0	3.0	1028.0	227.0	22.0	6.0	4.0	4.0	4.0
selfReported_n_1082	heart/cardiac problem	800.0	174.0	22.0	2.0	1.0	0.0	0.0	1299.0	354.0	77.0	17.0	8.0	11.0	8.0	1248.0	325.0	69.0	18.0	9.0	13.0	9.0
23120-0.0	Arm fat mass (right)	2157.0	751.0	213.0	71.0	22.0	117.0	27.0	3235.0	1178.0	326.0	111.0	36.0	287.0	65.0	3525.0	1448.0	456.0	159.0	61.0	585.0	154.0
selfReported_n_1094	heart arrhythmia	687.0	107.0	13.0	4.0	0.0	0.0	0.0	1090.0	235.0	26.0	4.0	0.0	0.0	0.0	972.0	201.0	24.0	2.0	0.0	0.0	0.0
clinical_c_K90	K90 Intestinal malabsorption	924.0	276.0	86.0	46.0	32.0	48.0	38.0	1053.0	245.0	27.0	2.0	0.0	0.0	0.0	1174.0	331.0	93.0	46.0	32.0	48.0	34.0
clinical_c_I25	I25 Chronic ischaemic heart disease	803.0	198.0	21.0	2.0	0.0	0.0	0.0	1437.0	377.0	54.0	7.0	2.0	2.0	1.0	1295.0	378.0	51.0	7.0	1.0	1.0	1.0
30260-0.0	Mean reticulocyte volume	1706.0	504.0	118.0	31.0	9.0	26.0	5.0	2174.0	623.0	130.0	35.0	5.0	34.0	0.0	2361.0	754.0	209.0	49.0	10.0	81.0	1.0
30070-0.0	Red blood cell (erythrocyte) distribution width	1364.0	411.0	93.0	29.0	9.0	26.0	5.0	1977.0	541.0	115.0	27.0	6.0	14.0	4.0	2065.0	676.0	163.0	38.0	14.0	55.0	12.0
30280-0.0	Immature reticulocyte fraction	1279.0	335.0	86.0	35.0	12.0	34.0	11.0	2115.0	694.0	145.0	35.0	10.0	35.0	1.0	2124.0	685.0	183.0	44.0	17.0	67.0	15.0
clinical_c_Block_M70-M79	M70-M79 Other soft tissue disorders	754.0	164.0	19.0	6.0	0.0	0.0	0.0	1105.0	235.0	19.0	4.0	1.0	1.0	1.0	1003.0	254.0	31.0	5.0	1.0	1.0	1.0
clinical_c_Block_I20-I25	I20-I25 Ischaemic heart diseases	814.0	176.0	24.0	1.0	1.0	0.0	0.0	1477.0	429.0	66.0	16.0	5.0	12.0	2.0	1332.0	395.0	73.0	13.0	2.0	6.0	1.0
23104-0.0	Body mass index (BMI)	2514.0	885.0	224.0	82.0	33.0	150.0	42.0	3318.0	1236.0	323.0	94.0	35.0	290.0	56.0	3926.0	1592.0	495.0	166.0	58.0	679.0	146.0
selfReported_n_1182	gall bladder disease	828.0	163.0	21.0	5.0	1.0	1.0	0.0	1010.0	246.0	23.0	4.0	0.0	0.0	0.0	1067.0	232.0	30.0	5.0	1.0	1.0	1.0
clinical_c_Block_E00-E07	E00-E07 Disorders of thyroid gland	1050.0	320.0	62.0	18.0	10.0	12.0	7.0	992.0	222.0	24.0	2.0	1.0	0.0	0.0	1180.0	324.0	59.0	15.0	9.0	11.0	6.0
selfReported_n_1091	angina	781.0	132.0	8.0	2.0	0.0	0.0	0.0	1472.0	390.0	58.0	9.0	2.0	1.0	1.0	1333.0	333.0	41.0	8.0	1.0	1.0	1.0
selfReported_n_1284	chronic/degenerative neurological problem	800.0	217.0	56.0	25.0	13.0	24.0	12.0	1045.0	240.0	24.0	5.0	1.0	0.0	0.0	1119.0	295.0	61.0	26.0	13.0	22.0	8.0
clinical_c_M79	M79 Other soft tissue disorders, not elsewhere classified	751.0	171.0	28.0	5.0	3.0	3.0	3.0	1031.0	219.0	14.0	2.0	0.0	0.0	0.0	983.0	241.0	31.0	6.0	3.0	3.0	3.0
clinical_c_Block_N30-N39	N30-N39 Other diseases of urinary system	922.0	207.0	31.0	1.0	0.0	0.0	0.0	1282.0	342.0	46.0	14.0	6.0	10.0	1.0	1294.0	356.0	52.0	16.0	3.0	9.0	1.0
23116-0.0	Leg fat mass (left)	2379.0	839.0	245.0	71.0	24.0	164.0	29.0	3370.0	1232.0	360.0	105.0	33.0	352.0	57.0	3868.0	1588.0	482.0	144.0	68.0	678.0	139.0
clinical_c_Block_I30-I52	I30-I52 Other forms of heart disease	715.0	159.0	14.0	1.0	0.0	0.0	0.0	1219.0	286.0	36.0	4.0	0.0	0.0	0.0	1072.0	269.0	38.0	4.0	1.0	0.0	0.0
clinical_c_M23	M23 Internal derangement of knee	684.0	137.0	15.0	3.0	0.0	0.0	0.0	1183.0	289.0	34.0	4.0	1.0	0.0	0.0	1030.0	266.0	34.0	6.0	1.0	0.0	0.0
21001-0.0	Body mass index (BMI)	2493.0	895.0	237.0	82.0	33.0	168.0	42.0	3374.0	1244.0	339.0	110.0	43.0	319.0	82.0	4100.0	1668.0	517.0	180.0	66.0	698.0	177.0
30180-0.0	Lymphocyte percentage	1514.0	482.0	106.0	31.0	9.0	21.0	5.0	2278.0	715.0	151.0	35.0	8.0	35.0	4.0	2426.0	857.0	193.0	52.0	12.0	77.0	8.0
1339-0.0	Non-oily fish intake	853.0	194.0	35.0	4.0	2.0	2.0	2.0	1370.0	359.0	58.0	16.0	3.0	3.0	3.0	1266.0	376.0	69.0	9.0	3.0	3.0	2.0
cancer_c_C43	C43 Malignant melanoma of skin	683.0	149.0	9.0	1.0	0.0	0.0	0.0	1085.0	266.0	30.0	3.0	1.0	1.0	0.0	970.0	229.0	29.0	4.0	2.0	2.0	0.0
1408-0.0	Cheese intake	1075.0	251.0	46.0	10.0	1.0	1.0	1.0	1821.0	495.0	103.0	24.0	9.0	18.0	1.0	1750.0	488.0	109.0	25.0	6.0	17.0	2.0
clinical_c_E03	E03 Other hypothyroidism	1042.0	307.0	54.0	19.0	10.0	17.0	9.0	1048.0	219.0	23.0	6.0	0.0	0.0	0.0	1192.0	313.0	53.0	22.0	8.0	12.0	4.0
clinical_c_M16	M16 Coxarthrosis [arthrosis of hip]	844.0	194.0	25.0	3.0	1.0	1.0	1.0	1173.0	323.0	54.0	10.0	1.0	1.0	1.0	1194.0	324.0	61.0	7.0	2.0	2.0	2.0
30140-0.0	Neutrophill count	1680.0	533.0	126.0	31.0	7.0	27.0	4.0	2280.0	758.0	142.0	43.0	8.0	48.0	3.0	2563.0	883.0	222.0	54.0	5.0	110.0	1.0
1687-0.0	Comparative body size at age 10	1672.0	518.0	115.0	19.0	7.0	10.0	6.0	2298.0	690.0	125.0	34.0	10.0	33.0	4.0	2390.0	796.0	193.0	42.0	14.0	55.0	11.0
30050-0.0	Mean corpuscular haemoglobin	1662.0	493.0	100.0	26.0	4.0	16.0	0.0	2295.0	711.0	160.0	40.0	12.0	45.0	10.0	2487.0	848.0	205.0	52.0	16.0	92.0	16.0
clinical_c_Block_K80-K87	K80-K87 Disorders of gallbladder, biliary tract and pancreas	879.0	215.0	34.0	6.0	1.0	1.0	1.0	1074.0	285.0	37.0	6.0	1.0	0.0	0.0	1109.0	308.0	41.0	12.0	1.0	1.0	1.0
clinical_c_Block_K00-K14	K00-K14 Diseases of oral cavity, salivary glands and jaws	667.0	119.0	9.0	2.0	0.0	0.0	0.0	949.0	217.0	17.0	3.0	1.0	0.0	0.0	880.0	178.0	18.0	5.0	1.0	1.0	0.0
23112-0.0	Leg fat mass (right)	2444.0	833.0	256.0	80.0	29.0	162.0	42.0	3340.0	1217.0	345.0	94.0	29.0	318.0	32.0	3892.0	1626.0	498.0	157.0	68.0	704.0	132.0
selfReported_n_1266	neurological injury/trauma	667.0	120.0	15.0	2.0	0.0	0.0	0.0	1048.0	278.0	38.0	10.0	1.0	0.0	0.0	921.0	232.0	40.0	8.0	0.0	0.0	0.0
selfReported_n_1112	deep venous thrombosis (dvt)	790.0	175.0	37.0	3.0	1.0	1.0	0.0	1073.0	256.0	34.0	5.0	1.0	0.0	0.0	1047.0	268.0	43.0	5.0	1.0	0.0	0.0
clinical_c_I35	I35 Nonrheumatic aortic valve disorders	672.0	124.0	11.0	2.0	0.0	0.0	0.0	1106.0	282.0	43.0	9.0	0.0	0.0	0.0	1022.0	233.0	45.0	6.0	0.0	0.0	0.0
clinical_c_K80	K80 Cholelithiasis	861.0	221.0	33.0	7.0	2.0	1.0	1.0	1075.0	253.0	35.0	4.0	1.0	0.0	0.0	1112.0	298.0	49.0	9.0	1.0	1.0	0.0
clinical_c_Block_K90-K93	K90-K93 Other diseases of the digestive system	947.0	332.0	140.0	90.0	61.0	111.0	80.0	1116.0	267.0	28.0	3.0	0.0	0.0	0.0	1257.0	411.0	133.0	75.0	51.0	94.0	63.0
clinical_c_Block_M05-M14	M05-M14 Inflammatory polyarthropathies	783.0	186.0	22.0	2.0	0.0	0.0	0.0	1151.0	294.0	40.0	6.0	4.0	4.0	2.0	1101.0	283.0	47.0	7.0	3.0	3.0	2.0
clinical_c_Block_M60-M63	M60-M63 Disorders of muscles	672.0	139.0	18.0	0.0	0.0	0.0	0.0	1019.0	230.0	26.0	7.0	4.0	6.0	3.0	915.0	212.0	31.0	7.0	4.0	4.0	4.0
selfReported_n_1524	rheumatoid arthritis	728.0	169.0	21.0	11.0	5.0	8.0	1.0	1000.0	215.0	19.0	3.0	0.0	0.0	0.0	991.0	244.0	32.0	12.0	2.0	4.0	1.0
clinical_c_K26	K26 Duodenal ulcer	658.0	136.0	16.0	1.0	0.0	0.0	0.0	990.0	204.0	16.0	1.0	0.0	0.0	0.0	935.0	206.0	25.0	2.0	0.0	0.0	0.0
clinical_c_L72	L72 Follicular cysts of skin and subcutaneous tissue	755.0	162.0	27.0	6.0	3.0	3.0	1.0	1150.0	281.0	35.0	6.0	1.0	1.0	0.0	1067.0	266.0	38.0	6.0	4.0	4.0	1.0
