## Supplementary Tables for "Sexual differences in genetic architecture in UK Biobank": Table_S2_4_8-9_16-19.xlsx

### Sheet: Table S2
	Our results			Published data
Trait	rg	rg SE	P(rg = 1)	rg	rg SE	P(rg = 1)	Source
Waist circumference/hip circumference	0.7164	0.0217	4.94 x 10-39	0.76	0.03	9 x 10-14	1
				0.770*	0.108	0.033	2
				0.74	0.02	9.2 x 10-7	3
Body fat percentage	0.8904	0.0101	1.96 x 10-27	0.94	0.02	0,009	1
BMI	0.9284	0.0095	7.41 x 10-13	0.95	0.02	0.008	1
				0.879	0.035	5.9 x 10-4	2
				0.89	0.02	5.6 x 10-10	3
Waist circumference	0.8934	0.0115	1.87 x 10-20	0.9	0.03	0.0003	1
				0.78	0.071	1.9x10-3	2
				0.91	0.03	1.6x10-3	3
Hip circumference	0.9024	0.0113	5.76 x 10-18	0.88	0.02	2 x 10-6	1
				1	0.083	0.999	2
				0.9	0.03	6.2 x 10-4	3
Standing height	0.958	0.0062	1.25 x 10-11	0.96	0.01	3 x 10-5	1
				0.957	0.023	0.063	2
				0.95	0.02	2 x 10-2	3
1. Rawlik, K., Canela-Xandri, O. & Tenesa, A. Evidence for sex-specific genetic architectures across a spectrum of human complex traits. Genome Biol 17, 166 (2016).
2. Yang, J. et al. Genome-wide genetic homogeneity between sexes and populations for human height and body mass index. Hum Mol Genet 24, 7445–7449 (2015).
3. Traglia, M. et al. Genetic Mechanisms Leading to Sex Differences Across Common Diseases and Anthropometric Traits. Genetics 205, 979–992 (2017).

### Sheet: Table S4
Trait	sdSNPs	sdSNPs also in GIANT	p < 0.05 in GIANT	Correlation between PV's	Correlation between PV's p	Correlation between b females	Correlation between b females p	Correlation between b males	Correlation between b males p
Waist-hip ratio	100	39	76.92	0.84	< 0.01	0.95	< 0.01	0.73	< 0.01
Hip circumference	12	6	33.33	-0.45	0.37	0.93	0.01	0.36	0.48
Waist circumference	4	4	75	0.65	0.35	0.83	0.17	0.93	0.07
Standing height	18	7	0	0.46	0.3	0.73	0.06	0.83	0.02
Weight	5	3	0	0.75	0.46	0.28	0.82	-0.72	0.49

### Sheet: Table S8
Non-binary traits (r and p-values)
	Females			Males
Trait	Same	Agnostic	Opposite	Same	Agnostic	Opposite
Waist-hip ratio	0.127	0.128	0.04	0.028	0.019	0.0087
	p < 10e3	p < 10e3	p = 0.05	p = 0.237	p = 0.43	p = 0.74
Standing height	0.079	0.087	0.063	0.022	0.023	0.022
	p < 10e3	p < 10e3	p = 0.002	p = 0.352	p = 0.33	p = 0.352
Trunk fat percentage	0.052	0.043	-0.006	0.056	0.03	0.003
	p = 0.01	p = 0.04	p = 0.78	p = 0.02	p = 0.19	p = 0.89
Hip circumference	0.038	0.038	0.023	0.021	-0.001	-0.022
	p = 0.07	p = 0.07	p = 0.27	p = 0.36	0.97	p = 0.35
Whole body water mass	-0.014	0.02	0.04	-0.003	0.007	0.019
	p = 0.49	p = 0.41	p = 0.09	p = 0.89	p = 0.78	p = 0.42
Trunk predicted mass	0.024	0.025	0.022	0.001	-0.001	-0.002
	p = 0.25	p = 0.24	p = 0.30	p = 0.96	p = 0.95	p = 0.92
Trunk fat-free mass	0.023	0.024	0.021	0.002	-0.001	-0.002
	p = 0.26	p = 0.25	p = 9.32	p = 0.95	p = 0.97	p = 0.93
Binary traits (AUC)
	Females			Males
Trait	Same	Agnostic	Opposite	Same	Agnostic	Opposite
Ankylosing Spondylitis	0.4	0.38	0.39	0.59	0.58	0.61
Gout	0.56	0.59	0.58	0.45	0.46	0.52
Hypothyroidism/myxoedema	0.51	0.51	0.5	0.51	0.51	0.52

### Sheet: Table S9
	Category	subset	description	NoSNP_T_10-8_LD	h2_males	h2_females	h2_both	h2_females_variants	h2_males_variants	h2_females_variants_prop	h2_males_variants_prop
(48/49)-0.0	Non-Binary	none	Waist circumference / Hip circumference	100	0.190219	0.234219	0.179619	0.128173	0.0202285	0.547235	0.106343
23102-0.0	Non-Binary	none	Whole body water mass	12	0.363991	0.326789	0.314068	0.00534331	0.00973791	0.016351	0.0267532
23127-0.0	Non-Binary	none	Trunk fat percentage	15	0.24733	0.254792	0.225896	0.00470298	0.00261217	0.0184581	0.0105615
23129-0.0	Non-Binary	none	Trunk fat-free mass	12	0.380583	0.319853	0.317329	0.00560597	0.0125889	0.0175267	0.033078
23130-0.0	Non-Binary	none	Trunk predicted mass	12	0.379275	0.317864	0.315625	0.0052846	0.0124845	0.0166253	0.0329168
49-0.0	Non-Binary	none	Hip circumference	12	0.251423	0.252296	0.228871	0.00351076	0.00213442	0.0139153	0.00848935
50-0.0	Non-Binary	none	Standing height	18	0.517976	0.517334	0.496329	0.00943916	0.0139723	0.0182458	0.0269748

### Sheet: Table S16
	Tissue	Tests	GxS_0.05	GxS_0.01	GxS_10-3	GxS_10-4	GxS_10-5	GxS_FDR_0.1	GxS_FDR_0.05
0	Heart_Left_Ventricle	1476	72	12	3	1	1	2	1
1	Brain_Nucleus_accumbens_basal_ganglia	1560	84	13	1	1	0	1	1
2	Brain_Hypothalamus	1553	86	13	2	1	0	1	0
3	Brain_Cerebellar_Hemisphere	1552	64	11	0	0	0	0	0
4	Spleen	1658	75	13	1	0	0	0	0
5	Pituitary	1526	82	14	2	0	0	0	0
6	Artery_Aorta	1564	73	16	3	0	0	0	0
7	Liver	1478	76	18	1	0	0	0	0
8	Brain_Caudate_basal_ganglia	1546	88	19	1	0	0	0	0
9	Colon_Sigmoid	1534	71	11	1	0	0	0	0
10	Adipose_Subcutaneous	1639	93	20	2	0	0	0	0
11	Pancreas	1506	78	17	4	0	0	0	0
12	Esophagus_Muscularis	1548	79	24	4	1	0	1	0
13	Brain_Cerebellum	1571	89	16	2	0	0	0	0
14	Esophagus_Gastroesophageal_Junction	1519	65	9	1	0	0	0	0
15	Brain_Frontal_Cortex_BA9	1521	67	8	1	0	0	0	0
16	Artery_Tibial	1522	88	26	2	0	0	0	0
17	Breast_Mammary_Tissue	1716	95	18	1	1	0	1	0
18	Cells_Transformed_fibroblasts	1519	76	16	3	0	0	0	0
19	Adipose_Visceral_Omentum	1640	89	20	3	1	0	0	0
20	Muscle_Skeletal	1441	69	14	6	1	1	1	1
21	Small_Intestine_Terminal_Ileum	0	0	0	0	0	0	0	0
22	Whole_Blood	1650	94	19	1	0	0	0	0
23	Colon_Transverse	1656	78	13	1	0	0	0	0
24	Nerve_Tibial	1658	79	23	4	0	0	0	0
25	Thyroid	1815	92	21	3	0	0	0	0
26	Esophagus_Mucosa	1724	86	18	1	0	0	0	0
27	Adrenal_Gland	1528	74	11	0	0	0	0	0
28	Brain_Anterior_cingulate_cortex_BA24	0	0	0	0	0	0	0	0
29	Brain_Hippocampus	1496	94	17	1	0	0	0	0
30	Skin_Sun_Exposed_Lower_leg	1704	81	12	1	0	0	0	0
31	Lung	1850	81	16	0	0	0	0	0
32	Artery_Coronary	1534	72	21	2	0	0	0	0
33	Brain_Cortex	1537	89	22	2	1	0	1	0
34	Brain_Putamen_basal_ganglia	1422	81	18	3	0	0	0	0
35	Heart_Atrial_Appendage	1464	85	18	1	0	0	0	0
36	Stomach	1610	82	13	0	0	0	0	0
37	Cells_EBV-transformed_lymphocytes	1551	95	20	2	0	0	0	0
38	Skin_Not_Sun_Exposed_Suprapubic	1688	94	28	3	1	0	1	1

### Sheet: Table S17
	Tissue	Tests	GxS_0.05	GxS_0.01	GxS_10-3	GxS_10-4	GxS_10-5	GxS_FDR_0.1	GxS_FDR_0.05
0	Heart_Left_Ventricle	1798	88	12	1	0	0	0	0
1	Brain_Nucleus_accumbens_basal_ganglia	1770	98	24	2	0	0	0	0
2	Brain_Hypothalamus	1596	66	9	0	0	0	0	0
3	Brain_Cerebellar_Hemisphere	1637	77	12	0	0	0	0	0
4	Spleen	1847	108	26	1	0	0	0	0
5	Pituitary	1811	96	18	1	0	0	0	0
6	Artery_Aorta	1935	108	21	2	0	0	0	0
7	Liver	1704	93	21	5	2	0	2	0
8	Brain_Caudate_basal_ganglia	1786	87	13	0	0	0	0	0
9	Colon_Sigmoid	1815	94	21	1	0	0	0	0
10	Adipose_Subcutaneous	2164	106	18	2	0	0	0	0
11	Pancreas	1873	105	18	1	0	0	0	0
12	Esophagus_Muscularis	1972	108	24	0	0	0	0	0
13	Brain_Cerebellum	1754	100	15	4	1	0	1	0
14	Esophagus_Gastroesophageal_Junction	1812	86	10	1	0	0	0	0
15	Brain_Frontal_Cortex_BA9	1729	66	21	3	1	0	0	0
16	Artery_Tibial	1959	91	20	3	0	0	0	0
17	Breast_Mammary_Tissue	2118	83	18	1	0	0	0	0
18	Cells_Transformed_fibroblasts	1892	98	25	1	0	0	0	0
19	Adipose_Visceral_Omentum	1940	86	16	2	0	0	0	0
20	Muscle_Skeletal	1907	79	21	2	0	0	0	0
21	Small_Intestine_Terminal_Ileum	0	0	0	0	0	0	0	0
22	Whole_Blood	1943	109	18	3	0	0	0	0
23	Colon_Transverse	2005	95	20	4	1	0	1	1
24	Nerve_Tibial	2214	117	27	3	0	0	0	0
25	Thyroid	2148	124	23	3	0	0	0	0
26	Esophagus_Mucosa	1969	88	18	0	0	0	0	0
27	Adrenal_Gland	1836	109	20	1	0	0	0	0
28	Brain_Anterior_cingulate_cortex_BA24	0	0	0	0	0	0	0	0
29	Brain_Hippocampus	1602	78	12	1	0	0	0	0
30	Skin_Sun_Exposed_Lower_leg	2159	107	18	2	0	0	0	0
31	Lung	2206	126	22	2	1	1	1	1
32	Artery_Coronary	1837	104	22	5	0	0	0	0
33	Brain_Cortex	1724	78	19	1	0	0	0	0
34	Brain_Putamen_basal_ganglia	1553	69	19	1	0	0	0	0
35	Heart_Atrial_Appendage	1817	78	20	2	0	0	0	0
36	Stomach	1966	104	22	1	0	0	0	0
37	Cells_EBV-transformed_lymphocytes	1701	97	12	1	1	0	0	0
38	Skin_Not_Sun_Exposed_Suprapubic	2004	104	22	5	1	0	0	0

### Sheet: Table S18
	Tissue	Tests	GxS_0.05	GxS_0.01	GxS_10-3	GxS_10-4	GxS_10-5	GxS_FDR_0.1	GxS_FDR_0.05
0	Heart_Left_Ventricle	21	1	0	0	0	0	0	0
1	Brain_Nucleus_accumbens_basal_ganglia	24	0	0	0	0	0	0	0
2	Brain_Hypothalamus	33	1	0	0	0	0	0	0
3	Brain_Cerebellar_Hemisphere	22	1	0	0	0	0	0	0
4	Spleen	24	2	1	0	0	0	0	0
5	Pituitary	25	0	0	0	0	0	0	0
6	Artery_Aorta	24	1	0	0	0	0	0	0
7	Liver	37	1	1	0	0	0	1	0
8	Brain_Caudate_basal_ganglia	20	2	0	0	0	0	0	0
9	Colon_Sigmoid	21	1	0	0	0	0	0	0
10	Adipose_Subcutaneous	35	3	1	1	0	0	1	1
11	Pancreas	20	0	0	0	0	0	0	0
12	Esophagus_Muscularis	28	2	0	0	0	0	0	0
13	Brain_Cerebellum	23	3	0	0	0	0	0	0
14	Esophagus_Gastroesophageal_Junction	24	0	0	0	0	0	0	0
15	Brain_Frontal_Cortex_BA9	22	0	0	0	0	0	0	0
16	Artery_Tibial	23	0	0	0	0	0	0	0
17	Breast_Mammary_Tissue	27	0	0	0	0	0	0	0
18	Cells_Transformed_fibroblasts	27	0	0	0	0	0	0	0
19	Adipose_Visceral_Omentum	30	3	1	1	0	0	1	1
20	Muscle_Skeletal	25	3	0	0	0	0	0	0
21	Small_Intestine_Terminal_Ileum	0	0	0	0	0	0	0	0
22	Whole_Blood	26	1	0	0	0	0	0	0
23	Colon_Transverse	22	4	1	0	0	0	0	0
24	Nerve_Tibial	32	0	0	0	0	0	0	0
25	Thyroid	30	4	0	0	0	0	0	0
26	Esophagus_Mucosa	26	0	0	0	0	0	0	0
27	Adrenal_Gland	28	2	0	0	0	0	0	0
28	Brain_Anterior_cingulate_cortex_BA24	0	0	0	0	0	0	0	0
29	Brain_Hippocampus	21	0	0	0	0	0	0	0
30	Skin_Sun_Exposed_Lower_leg	28	1	0	0	0	0	0	0
31	Lung	38	3	0	0	0	0	0	0
32	Artery_Coronary	24	0	0	0	0	0	0	0
33	Brain_Cortex	23	0	0	0	0	0	0	0
34	Brain_Putamen_basal_ganglia	15	1	1	0	0	0	0	0
35	Heart_Atrial_Appendage	23	0	0	0	0	0	0	0
36	Stomach	29	4	0	0	0	0	0	0
37	Cells_EBV-transformed_lymphocytes	19	0	0	0	0	0	0	0
38	Skin_Not_Sun_Exposed_Suprapubic	28	1	0	0	0	0	0	0

### Sheet: Table S19
Tissue	A*	B**	C***	D****	A/(A+B)	C/(C+D)	OR	P	Non-binary
Artery Coronary	5	1832	194	182420	0.0027	0.0011	2.57	0.05
Liver	5	1699	187	161922	0.0029	0.0012	2.55	0.05
Skin Not Sun Exposed Suprapubic	5	1999	220	204785	0.0025	0.0011	2.33	0.07
Muscle Skeletal	6	1435	22	19341	0.0042	0.0011	3.68	0.01	Binary
Nerve Tibial	4	1654	17	21917	0.0024	0.0008	3.12	0.06
Cells Transformed fibroblasts	3	1516	11	19162	0.002	0.0006	3.45	0.08
Esophagus Muscularis	4	1544	21	20380	0.0026	0.001	2.51	0.1
*A: Number of significant GxS interactions found amongst dimorphic variant-gene pairs at a p<10-3 threshold.
**B: Number of non-significant GxS interactions found amongst dimorphic variant-gene pairs at a p<10-3 threshold.
***C: Number of significant GxS interactions found amongst non-dimorphic variant-gene pairs at a p<10-3 threshold.
**** Number of non-significant GxS interactions found amongst non-dimorphic variant-gene pairs at a p<10-3 threshold.
