## Supplementary Tables for "Sexual differences in genetic architecture in UK Biobank": Table_S5.tsv

	description	Model1_PV_0.05	Model1_PV_0.01	Model1_PV_0.001	Model1_PV_10-5	Model1_PV_10-8	Model1_FDR_0.05	Model1_FDR_0.01	Model2_PV_0.05	Model2_PV_0.01	Model2_PV_0.001	Model2_PV_10-5	Model2_PV_10-8	Model2_FDR_0.05	Model2_FDR_0.01
(48/49)-0.0	Waist circumference / Hip circumference	100.0	100.0	100.0	86.0	38.0	100.0	100.0	100.0	100.0	100.0	96.0	59.0	100.0	100.0
selfReported_n_1352	ankylosing spondylitis	100.0	100.0	100.0	100.0	83.33333333333334	100.0	100.0	100.0	100.0	100.0	100.0	83.33333333333334	100.0	100.0
50-0.0	Standing height	100.0	83.33333333333334	77.7777777777778	5.5555555555555545	0.0	100.0	83.33333333333334	100.0	100.0	83.33333333333334	50.0	5.5555555555555545	100.0	100.0
selfReported_n_1526	gout	100.0	100.0	100.0	100.0	75.0	100.0	100.0	100.0	100.0	100.0	100.0	81.25	100.0	100.0
30230-0.0	Nucleated red blood cell percentage	100.0	100.0	100.0	100.0	62.5	100.0	100.0	12.5	0.0	0.0	0.0	0.0	0.0	0.0
23127-0.0	Trunk fat percentage	100.0	100.0	93.33333333333331	46.66666666666666	6.666666666666668	100.0	100.0	100.0	100.0	100.0	73.33333333333333	13.333333333333336	100.0	100.0
49-0.0	Hip circumference	100.0	100.0	100.0	66.66666666666666	0.0	100.0	100.0	100.0	100.0	100.0	83.33333333333334	16.666666666666664	100.0	100.0
23102-0.0	Whole body water mass	100.0	100.0	83.33333333333334	33.33333333333333	0.0	100.0	100.0	100.0	100.0	91.66666666666666	66.66666666666666	16.666666666666664	100.0	100.0
23130-0.0	Trunk predicted mass	100.0	100.0	91.66666666666666	58.33333333333334	0.0	100.0	100.0	100.0	100.0	100.0	83.33333333333334	41.66666666666667	100.0	100.0
23129-0.0	Trunk fat-free mass	100.0	100.0	91.66666666666666	58.33333333333334	0.0	100.0	100.0	100.0	100.0	100.0	91.66666666666666	41.66666666666667	100.0	100.0
selfReported_n_1251	hypothyroidism/myxoedema	100.0	100.0	100.0	100.0	63.63636363636363	100.0	100.0	100.0	100.0	100.0	100.0	63.63636363636363	100.0	100.0
23126-0.0	Arm predicted mass (left)	100.0	100.0	80.0	20.0	0.0	100.0	100.0	100.0	100.0	100.0	60.0	20.0	100.0	100.0
23110-0.0	Impedance of arm (left)	100.0	100.0	80.0	60.0	10.0	100.0	100.0	100.0	100.0	100.0	70.0	30.0	100.0	100.0
23106-0.0	Impedance of whole body	100.0	100.0	90.0	70.0	20.0	100.0	100.0	100.0	100.0	100.0	90.0	40.0	100.0	100.0
23109-0.0	Impedance of arm (right)	100.0	100.0	70.0	60.0	10.0	100.0	100.0	100.0	100.0	90.0	60.0	50.0	100.0	100.0
23125-0.0	Arm fat-free mass (left)	100.0	100.0	70.0	20.0	0.0	100.0	100.0	100.0	100.0	90.0	60.0	10.0	100.0	100.0
23105-0.0	Basal metabolic rate	100.0	100.0	80.0	30.0	0.0	100.0	100.0	100.0	100.0	90.0	50.0	10.0	100.0	100.0
clinical_c_E83	E83 Disorders of mineral metabolism	100.0	100.0	100.0	100.0	77.7777777777778	100.0	100.0	100.0	100.0	100.0	100.0	77.7777777777778	100.0	100.0
30100-0.0	Mean platelet (thrombocyte) volume	100.0	100.0	100.0	44.444444444444436	22.222222222222214	100.0	100.0	100.0	100.0	100.0	66.66666666666666	22.222222222222214	100.0	100.0
23119-0.0	Arm fat percentage (right)	100.0	100.0	100.0	44.444444444444436	0.0	100.0	100.0	100.0	100.0	100.0	66.66666666666666	0.0	100.0	100.0
23123-0.0	Arm fat percentage (left)	100.0	100.0	100.0	37.5	0.0	100.0	100.0	100.0	100.0	100.0	62.5	0.0	100.0	100.0
23101-0.0	Whole body fat-free mass	100.0	100.0	87.5	37.5	0.0	100.0	100.0	100.0	100.0	87.5	75.0	25.0	100.0	100.0
1727-0.0	Ease of skin tanning	100.0	100.0	100.0	85.71428571428571	14.285714285714285	100.0	100.0	100.0	85.71428571428571	85.71428571428571	28.57142857142857	14.285714285714285	100.0	85.71428571428571
23115-0.0	Leg fat percentage (left)	100.0	100.0	100.0	14.285714285714285	14.285714285714285	100.0	100.0	100.0	100.0	100.0	85.71428571428571	14.285714285714285	100.0	100.0
selfReported_n_1249	thyroid problem (not cancer)	100.0	100.0	100.0	100.0	57.14285714285714	100.0	100.0	100.0	100.0	100.0	100.0	57.14285714285714	100.0	100.0
clinical_c_K40	K40 Inguinal hernia	100.0	100.0	100.0	100.0	33.33333333333333	100.0	100.0	100.0	100.0	100.0	100.0	33.33333333333333	100.0	100.0
30030-0.0	Haematocrit percentage	100.0	100.0	100.0	83.33333333333334	33.33333333333333	100.0	100.0	100.0	100.0	100.0	83.33333333333334	66.66666666666666	100.0	100.0
23099-0.0	Body fat percentage	100.0	100.0	100.0	16.666666666666664	16.666666666666664	100.0	100.0	100.0	100.0	100.0	66.66666666666666	16.666666666666664	100.0	100.0
23121-0.0	Arm fat-free mass (right)	100.0	100.0	60.0	20.0	0.0	100.0	100.0	100.0	100.0	100.0	60.0	20.0	100.0	100.0
23108-0.0	Impedance of leg (left)	100.0	100.0	100.0	60.0	20.0	100.0	100.0	100.0	100.0	100.0	100.0	20.0	100.0	100.0
30010-0.0	Red blood cell (erythrocyte) count	100.0	100.0	100.0	100.0	0.0	100.0	100.0	100.0	100.0	100.0	100.0	40.0	100.0	100.0
23111-0.0	Leg fat percentage (right)	100.0	100.0	100.0	20.0	20.0	100.0	100.0	100.0	100.0	100.0	60.0	20.0	100.0	100.0
30110-0.0	Platelet distribution width	100.0	100.0	80.0	20.0	0.0	100.0	100.0	100.0	100.0	80.0	20.0	0.0	100.0	100.0
1717-0.0	Skin colour	80.0	80.0	80.0	60.0	40.0	80.0	80.0	80.0	60.0	60.0	40.0	20.0	80.0	60.0
1697-0.0	Comparative height size at age 10	100.0	100.0	100.0	40.0	0.0	100.0	100.0	100.0	100.0	80.0	60.0	0.0	100.0	100.0
20015-0.0	Sitting height	100.0	100.0	100.0	20.0	0.0	100.0	100.0	100.0	100.0	100.0	60.0	0.0	100.0	100.0
23098-0.0	Weight	100.0	100.0	80.0	40.0	0.0	100.0	100.0	100.0	100.0	100.0	60.0	0.0	100.0	100.0
selfReported_n_1250	hyperthyroidism/thyrotoxicosis	100.0	100.0	100.0	100.0	20.0	100.0	100.0	100.0	100.0	100.0	100.0	20.0	100.0	100.0
23117-0.0	Leg fat-free mass (left)	100.0	100.0	100.0	50.0	0.0	100.0	100.0	100.0	100.0	100.0	75.0	50.0	100.0	100.0
23118-0.0	Leg predicted mass (left)	100.0	100.0	100.0	50.0	0.0	100.0	100.0	100.0	100.0	100.0	75.0	50.0	100.0	100.0
23114-0.0	Leg predicted mass (right)	100.0	100.0	100.0	50.0	0.0	100.0	100.0	100.0	100.0	100.0	50.0	50.0	100.0	100.0
48-0.0	Waist circumference	100.0	100.0	100.0	100.0	25.0	100.0	100.0	100.0	100.0	100.0	100.0	25.0	100.0	100.0
23113-0.0	Leg fat-free mass (right)	100.0	100.0	100.0	50.0	0.0	100.0	100.0	100.0	100.0	100.0	50.0	50.0	100.0	100.0
selfReported_n_1321	joint disorder	100.0	100.0	100.0	100.0	75.0	100.0	100.0	100.0	100.0	100.0	100.0	75.0	100.0	100.0
30020-0.0	Haemoglobin concentration	100.0	100.0	100.0	100.0	25.0	100.0	100.0	100.0	100.0	100.0	100.0	50.0	100.0	100.0
23122-0.0	Arm predicted mass (right)	100.0	100.0	75.0	25.0	0.0	100.0	100.0	100.0	100.0	100.0	75.0	0.0	100.0	100.0
23107-0.0	Impedance of leg (right)	100.0	100.0	100.0	50.0	0.0	100.0	100.0	100.0	100.0	100.0	100.0	25.0	100.0	100.0
selfReported_n_1156	liver/biliary/pancreas problem	100.0	100.0	100.0	100.0	0.0	100.0	100.0	100.0	100.0	100.0	100.0	0.0	100.0	100.0
30150-0.0	Eosinophill count	100.0	100.0	100.0	100.0	0.0	100.0	100.0	100.0	100.0	100.0	100.0	0.0	100.0	100.0
clinical_c_Block_K40-K46	K40-K46 Hernia	100.0	100.0	100.0	100.0	66.66666666666666	100.0	100.0	100.0	100.0	100.0	100.0	66.66666666666666	100.0	100.0
23124-0.0	Arm fat mass (left)	100.0	100.0	100.0	66.66666666666666	0.0	100.0	100.0	100.0	100.0	100.0	100.0	0.0	100.0	100.0
30210-0.0	Eosinophill percentage	100.0	100.0	100.0	66.66666666666666	0.0	100.0	100.0	100.0	100.0	100.0	66.66666666666666	33.33333333333333	100.0	100.0
23100-0.0	Whole body fat mass	100.0	100.0	66.66666666666666	33.33333333333333	0.0	100.0	100.0	100.0	100.0	66.66666666666666	66.66666666666666	0.0	100.0	100.0
30090-0.0	Platelet crit	100.0	100.0	100.0	33.33333333333333	0.0	100.0	100.0	100.0	100.0	100.0	66.66666666666666	0.0	100.0	100.0
30080-0.0	Platelet count	100.0	100.0	100.0	66.66666666666666	33.33333333333333	100.0	100.0	100.0	100.0	100.0	100.0	33.33333333333333	100.0	100.0
30300-0.0	High light scatter reticulocyte count	100.0	100.0	100.0	33.33333333333333	33.33333333333333	100.0	100.0	100.0	100.0	100.0	66.66666666666666	33.33333333333333	100.0	100.0
23128-0.0	Trunk fat mass	100.0	100.0	66.66666666666666	66.66666666666666	0.0	100.0	100.0	100.0	100.0	100.0	66.66666666666666	0.0	100.0	100.0
clinical_c_M10	M10 Gout	100.0	100.0	100.0	100.0	66.66666666666666	100.0	100.0	100.0	100.0	100.0	100.0	66.66666666666666	100.0	100.0
selfReported_n_1516	malabsorption/coeliac disease	100.0	100.0	100.0	100.0	66.66666666666666	100.0	100.0	100.0	100.0	100.0	100.0	66.66666666666666	100.0	100.0
clinical_c_M72	M72 Fibroblastic disorders	100.0	100.0	100.0	100.0	66.66666666666666	100.0	100.0	100.0	100.0	100.0	100.0	66.66666666666666	100.0	100.0
selfReported_n_1082	heart/cardiac problem	100.0	100.0	100.0	100.0	100.0	100.0	100.0	100.0	100.0	100.0	100.0	100.0	100.0	100.0
23120-0.0	Arm fat mass (right)	100.0	100.0	100.0	50.0	0.0	100.0	100.0	100.0	100.0	100.0	100.0	0.0	100.0	100.0
selfReported_n_1094	heart arrhythmia	100.0	100.0	100.0	100.0	100.0	100.0	100.0	100.0	100.0	100.0	100.0	100.0	100.0	100.0
clinical_c_K90	K90 Intestinal malabsorption	100.0	100.0	100.0	100.0	50.0	100.0	100.0	100.0	100.0	100.0	100.0	50.0	100.0	100.0
clinical_c_I25	I25 Chronic ischaemic heart disease	100.0	100.0	100.0	100.0	100.0	100.0	100.0	100.0	100.0	100.0	100.0	100.0	100.0	100.0
30260-0.0	Mean reticulocyte volume	100.0	100.0	100.0	50.0	50.0	100.0	100.0	100.0	100.0	100.0	50.0	50.0	100.0	100.0
30070-0.0	Red blood cell (erythrocyte) distribution width	100.0	100.0	100.0	100.0	50.0	100.0	100.0	100.0	100.0	100.0	50.0	50.0	100.0	100.0
30280-0.0	Immature reticulocyte fraction	100.0	100.0	100.0	100.0	50.0	100.0	100.0	100.0	100.0	100.0	100.0	50.0	100.0	100.0
clinical_c_Block_M70-M79	M70-M79 Other soft tissue disorders	100.0	100.0	100.0	100.0	50.0	100.0	100.0	100.0	100.0	100.0	100.0	50.0	100.0	100.0
clinical_c_Block_I20-I25	I20-I25 Ischaemic heart diseases	100.0	100.0	100.0	100.0	100.0	100.0	100.0	100.0	100.0	100.0	100.0	100.0	100.0	100.0
23104-0.0	Body mass index (BMI)	100.0	100.0	100.0	100.0	0.0	100.0	100.0	100.0	100.0	100.0	100.0	0.0	100.0	100.0
selfReported_n_1182	gall bladder disease	100.0	100.0	100.0	100.0	0.0	100.0	100.0	100.0	100.0	100.0	100.0	0.0	100.0	100.0
clinical_c_Block_E00-E07	E00-E07 Disorders of thyroid gland	100.0	100.0	100.0	100.0	0.0	100.0	100.0	100.0	100.0	100.0	100.0	0.0	100.0	100.0
selfReported_n_1091	angina	100.0	100.0	100.0	100.0	100.0	100.0	100.0	100.0	100.0	100.0	100.0	100.0	100.0	100.0
selfReported_n_1284	chronic/degenerative neurological problem	100.0	100.0	100.0	100.0	0.0	100.0	100.0	100.0	100.0	100.0	100.0	0.0	100.0	100.0
clinical_c_M79	M79 Other soft tissue disorders, not elsewhere classified	100.0	100.0	100.0	100.0	0.0	100.0	100.0	100.0	100.0	100.0	100.0	0.0	100.0	100.0
clinical_c_Block_N30-N39	N30-N39 Other diseases of urinary system	100.0	100.0	100.0	100.0	0.0	100.0	100.0	100.0	100.0	100.0	100.0	0.0	100.0	100.0
23116-0.0	Leg fat mass (left)	100.0	100.0	100.0	0.0	0.0	100.0	100.0	100.0	100.0	100.0	100.0	0.0	100.0	100.0
clinical_c_Block_I30-I52	I30-I52 Other forms of heart disease	100.0	100.0	100.0	100.0	100.0	100.0	100.0	100.0	100.0	100.0	100.0	100.0	100.0	100.0
clinical_c_M23	M23 Internal derangement of knee	100.0	100.0	100.0	100.0	0.0	100.0	100.0	100.0	100.0	100.0	100.0	100.0	100.0	100.0
21001-0.0	Body mass index (BMI)	100.0	100.0	100.0	100.0	0.0	100.0	100.0	100.0	100.0	100.0	100.0	0.0	100.0	100.0
30180-0.0	Lymphocyte percentage	100.0	100.0	100.0	0.0	0.0	100.0	100.0	100.0	100.0	100.0	0.0	0.0	100.0	100.0
1339-0.0	Non-oily fish intake	100.0	100.0	100.0	100.0	0.0	100.0	100.0	100.0	100.0	100.0	100.0	0.0	100.0	100.0
cancer_c_C43	C43 Malignant melanoma of skin	100.0	100.0	100.0	100.0	0.0	100.0	100.0	100.0	100.0	100.0	100.0	0.0	100.0	100.0
1408-0.0	Cheese intake	100.0	100.0	100.0	100.0	0.0	100.0	100.0	100.0	100.0	100.0	100.0	0.0	100.0	100.0
clinical_c_E03	E03 Other hypothyroidism	100.0	100.0	100.0	100.0	0.0	100.0	100.0	100.0	100.0	100.0	100.0	0.0	100.0	100.0
clinical_c_M16	M16 Coxarthrosis [arthrosis of hip]	100.0	100.0	100.0	100.0	100.0	100.0	100.0	100.0	100.0	100.0	100.0	100.0	100.0	100.0
30140-0.0	Neutrophill count	100.0	100.0	0.0	0.0	0.0	100.0	100.0	100.0	100.0	100.0	0.0	0.0	100.0	100.0
1687-0.0	Comparative body size at age 10	100.0	100.0	100.0	0.0	0.0	100.0	100.0	100.0	100.0	0.0	0.0	0.0	100.0	100.0
30050-0.0	Mean corpuscular haemoglobin	100.0	100.0	100.0	0.0	0.0	100.0	100.0	100.0	100.0	100.0	0.0	0.0	100.0	100.0
clinical_c_Block_K80-K87	K80-K87 Disorders of gallbladder, biliary tract and pancreas	100.0	100.0	100.0	100.0	100.0	100.0	100.0	100.0	100.0	100.0	100.0	100.0	100.0	100.0
clinical_c_Block_K00-K14	K00-K14 Diseases of oral cavity, salivary glands and jaws	100.0	100.0	100.0	100.0	0.0	100.0	100.0	100.0	100.0	100.0	100.0	0.0	100.0	100.0
23112-0.0	Leg fat mass (right)	100.0	100.0	100.0	0.0	0.0	100.0	100.0	100.0	100.0	100.0	100.0	0.0	100.0	100.0
selfReported_n_1266	neurological injury/trauma	100.0	100.0	100.0	100.0	0.0	100.0	100.0	100.0	100.0	100.0	100.0	0.0	100.0	100.0
selfReported_n_1112	deep venous thrombosis (dvt)	100.0	100.0	100.0	100.0	0.0	100.0	100.0	100.0	100.0	100.0	100.0	0.0	100.0	100.0
clinical_c_I35	I35 Nonrheumatic aortic valve disorders	100.0	100.0	100.0	0.0	0.0	100.0	100.0	100.0	100.0	100.0	0.0	0.0	100.0	100.0
clinical_c_K80	K80 Cholelithiasis	100.0	100.0	100.0	100.0	100.0	100.0	100.0	100.0	100.0	100.0	100.0	100.0	100.0	100.0
clinical_c_Block_K90-K93	K90-K93 Other diseases of the digestive system	100.0	100.0	100.0	100.0	100.0	100.0	100.0	100.0	100.0	100.0	100.0	100.0	100.0	100.0
clinical_c_Block_M05-M14	M05-M14 Inflammatory polyarthropathies	100.0	100.0	100.0	100.0	100.0	100.0	100.0	100.0	100.0	100.0	100.0	100.0	100.0	100.0
clinical_c_Block_M60-M63	M60-M63 Disorders of muscles	100.0	100.0	100.0	100.0	0.0	100.0	100.0	100.0	100.0	100.0	100.0	0.0	100.0	100.0
selfReported_n_1524	rheumatoid arthritis	100.0	100.0	100.0	100.0	0.0	100.0	100.0	100.0	100.0	100.0	100.0	0.0	100.0	100.0
clinical_c_K26	K26 Duodenal ulcer	100.0	100.0	100.0	0.0	0.0	100.0	100.0	100.0	100.0	100.0	0.0	0.0	100.0	100.0
clinical_c_L72	L72 Follicular cysts of skin and subcutaneous tissue	100.0	100.0	100.0	100.0	0.0	100.0	100.0	100.0	100.0	100.0	100.0	0.0	100.0	100.0
