## Supplementary Tables for "Sexual differences in genetic architecture in UK Biobank": Table_S6.tsv

trait	description	NoSNP_T_10-8	NoSNP_T_10-8_FvM	NoSNP_T_10-8_G1vG2	Overlap_FvM	Overlap_G1vG2	Overlap_FvM_Prop	Overlap_G1vG2_Prop
selfReported_n_1516	malabsorption/coeliac disease	925	1222	0	925	0	1.0	0.0
(48/49)-0.0	Waist circumference / Hip circumference	756	783	1	755	0	0.9986772486772488	0.0
selfReported_n_1352	ankylosing spondylitis	620	641	0	620	0	1.0	0.0
selfReported_n_1250	hyperthyroidism/thyrotoxicosis	616	1049	0	616	0	1.0	0.0
clinical_c_E83	E83 Disorders of mineral metabolism	552	565	0	552	0	1.0	0.0
selfReported_n_1251	hypothyroidism/myxoedema	146	793	0	145	0	0.9931506849315068	0.0
30030-0.0	Haematocrit percentage	145	159	0	145	0	1.0	0.0
30020-0.0	Haemoglobin concentration	119	145	0	119	0	1.0	0.0
23110-0.0	Impedance of arm (left)	103	99	0	95	0	0.9223300970873788	0.0
clinical_c_K90	K90 Intestinal malabsorption	101	330	0	101	0	1.0	0.0
23109-0.0	Impedance of arm (right)	90	112	0	84	0	0.9333333333333332	0.0
23106-0.0	Impedance of whole body	65	56	5	51	0	0.7846153846153846	0.0
clinical_c_Block_K90-K93	K90-K93 Other diseases of the digestive system	58	139	0	58	0	1.0	0.0
23127-0.0	Trunk fat percentage	57	71	0	55	0	0.9649122807017544	0.0
49-0.0	Hip circumference	47	29	0	29	0	0.6170212765957447	0.0
selfReported_n_1284	chronic/degenerative neurological problem	32	76	0	32	0	1.0	0.0
selfReported_n_1249	thyroid problem (not cancer)	30	350	0	30	0	1.0	0.0
20015-0.0	Sitting height	29	30	1	29	0	1.0	0.0
30010-0.0	Red blood cell (erythrocyte) count	26	108	0	26	0	1.0	0.0
23126-0.0	Arm predicted mass (left)	24	3	0	0	0	0.0	0.0
30210-0.0	Eosinophill percentage	23	27	0	23	0	1.0	0.0
23111-0.0	Leg fat percentage (right)	22	7	0	7	0	0.3181818181818182	0.0
23105-0.0	Basal metabolic rate	19	0	0	0	0	0.0	0.0
23119-0.0	Arm fat percentage (right)	17	10	0	4	0	0.2352941176470588	0.0
48-0.0	Waist circumference	16	71	2	15	0	0.9375	0.0
23125-0.0	Arm fat-free mass (left)	16	6	0	6	0	0.375	0.0
23113-0.0	Leg fat-free mass (right)	15	2	0	0	0	0.0	0.0
23114-0.0	Leg predicted mass (right)	13	2	0	0	0	0.0	0.0
selfReported_n_1526	gout	12	13	0	12	0	1.0	0.0
23112-0.0	Leg fat mass (right)	10	18	0	0	0	0.0	0.0
50-0.0	Standing height	9	124	4	9	0	1.0	0.0
23099-0.0	Body fat percentage	9	1	0	1	0	0.1111111111111111	0.0
1339-0.0	Non-oily fish intake	8	9	0	8	0	1.0	0.0
30150-0.0	Eosinophill count	7	10	0	7	0	1.0	0.0
clinical_c_Block_E00-E07	E00-E07 Disorders of thyroid gland	6	46	0	6	0	1.0	0.0
30230-0.0	Nucleated red blood cell percentage	5	5	0	5	0	1.0	0.0
clinical_c_E03	E03 Other hypothyroidism	3	29	0	3	0	1.0	0.0
30090-0.0	Platelet crit	2	2	0	2	0	1.0	0.0
23115-0.0	Leg fat percentage (left)	2	1	1	1	0	0.5	0.0
30100-0.0	Mean platelet (thrombocyte) volume	2	5	0	2	0	1.0	0.0
30050-0.0	Mean corpuscular haemoglobin	2	2	1	2	0	1.0	0.0
23130-0.0	Trunk predicted mass	1	3	0	1	0	1.0	0.0
30260-0.0	Mean reticulocyte volume	1	1	0	1	0	1.0	0.0
1697-0.0	Comparative height size at age 10	1	1	0	1	0	1.0	0.0
1717-0.0	Skin colour	1	1	0	1	0	1.0	0.0
23128-0.0	Trunk fat mass	1	0	0	0	0	0.0	0.0
30080-0.0	Platelet count	1	2	0	1	0	1.0	0.0
selfReported_n_1091	angina	1	1	0	1	0	1.0	0.0
selfReported_n_1082	heart/cardiac problem	1	1	0	1	0	1.0	0.0
clinical_c_I25	I25 Chronic ischaemic heart disease	1	1	0	1	0	1.0	0.0
clinical_c_Block_I20-I25	I20-I25 Ischaemic heart diseases	1	2	0	1	0	1.0	0.0
23123-0.0	Arm fat percentage (left)	1	8	0	1	0	1.0	0.0
23129-0.0	Trunk fat-free mass	1	2	0	1	0	1.0	0.0
selfReported_n_1524	rheumatoid arthritis	1	12	0	1	0	1.0	0.0
