## Supplementary Tables for "Sexual differences in genetic architecture in UK Biobank": Table_S7.tsv

	Category	subset	description	Dimorphic_10-8_LD	Dimorphic_Geneatlas_10-8	Dimorphic_Geneatlas_10-8_Prop	Lead_10-8_LD	Lead_Dimorphic_10-8	Lead_Dimorphic_10-8_Prop
(48/49)-0.0	Non-Binary	none	Waist circumference / Hip circumference	100.0	59.0	0.59	811.0	64.0	0.07891491985203453
selfReported_n_1352	Binary	selfReported	ankylosing spondylitis	18.0	18.0	1.0	192.0	35.0	0.18229166666666666
50-0.0	Non-Binary	none	Standing height	18.0	4.0	0.2222222222222222	10374.0	2.0	0.000192789666473877
30230-0.0	Non-Binary	none	Nucleated red blood cell percentage	16.0	1.0	0.0625	25.0	1.0	0.04
selfReported_n_1526	Binary	selfReported	gout	16.0	16.0	1.0	104.0	19.0	0.18269230769230768
23127-0.0	Non-Binary	none	Trunk fat percentage	15.0	2.0	0.13333333333333333	1205.0	1.0	0.0008298755186721991
49-0.0	Non-Binary	none	Hip circumference	12.0	2.0	0.16666666666666666	1448.0	2.0	0.0013812154696132596
23130-0.0	Non-Binary	none	Trunk predicted mass	12.0	2.0	0.16666666666666666	3580.0	2.0	0.0005586592178770949
23129-0.0	Non-Binary	none	Trunk fat-free mass	12.0	2.0	0.16666666666666666	3637.0	2.0	0.0005499037668408028
23102-0.0	Non-Binary	none	Whole body water mass	12.0	1.0	0.08333333333333333	3363.0	0.0	0.0
selfReported_n_1251	Binary	selfReported	hypothyroidism/myxoedema	11.0	11.0	1.0	619.0	11.0	0.017770597738287562
23125-0.0	Non-Binary	none	Arm fat-free mass (left)	10.0	1.0	0.1	2537.0	0.0	0.0
23126-0.0	Non-Binary	none	Arm predicted mass (left)	10.0	1.0	0.1	2522.0	1.0	0.0003965107057890563
23110-0.0	Non-Binary	none	Impedance of arm (left)	10.0	3.0	0.3	1954.0	2.0	0.001023541453428864
23109-0.0	Non-Binary	none	Impedance of arm (right)	10.0	3.0	0.3	1968.0	3.0	0.001524390243902439
23105-0.0	Non-Binary	none	Basal metabolic rate	10.0	1.0	0.1	2977.0	1.0	0.0003359086328518643
23106-0.0	Non-Binary	none	Impedance of whole body	10.0	2.0	0.2	2497.0	1.0	0.00040048057669203043
clinical_c_E83	Binary	clinical	E83 Disorders of mineral metabolism	9.0	9.0	1.0	107.0	9.0	0.08411214953271028
23119-0.0	Non-Binary	none	Arm fat percentage (right)	9.0	1.0	0.1111111111111111	1144.0	1.0	0.0008741258741258741
30100-0.0	Non-Binary	none	Mean platelet (thrombocyte) volume	9.0	8.0	0.8888888888888888	6262.0	6.0	0.0009581603321622484
23123-0.0	Non-Binary	none	Arm fat percentage (left)	8.0	1.0	0.125	1206.0	1.0	0.0008291873963515755
23101-0.0	Non-Binary	none	Whole body fat-free mass	8.0	0.0	0.0	3386.0	0.0	0.0
23115-0.0	Non-Binary	none	Leg fat percentage (left)	7.0	0.0	0.0	1215.0	1.0	0.0008230452674897119
1727-0.0	Non-Binary	none	Ease of skin tanning	7.0	6.0	0.8571428571428571	1635.0	4.0	0.0024464831804281344
selfReported_n_1249	Binary	selfReported	thyroid problem (not cancer)	7.0	7.0	1.0	612.0	6.0	0.00980392156862745
30030-0.0	Non-Binary	none	Haematocrit percentage	6.0	3.0	0.5	1755.0	3.0	0.0017094017094017096
clinical_c_K40	Binary	clinical	K40 Inguinal hernia	6.0	5.0	0.8333333333333334	49.0	7.0	0.14285714285714285
23099-0.0	Non-Binary	none	Body fat percentage	6.0	1.0	0.16666666666666666	1289.0	1.0	0.0007757951900698216
30010-0.0	Non-Binary	none	Red blood cell (erythrocyte) count	5.0	1.0	0.2	2891.0	1.0	0.0003459010722933241
30110-0.0	Non-Binary	none	Platelet distribution width	5.0	3.0	0.6	3490.0	3.0	0.0008595988538681947
selfReported_n_1250	Binary	selfReported	hyperthyroidism/thyrotoxicosis	5.0	5.0	1.0	231.0	4.0	0.017316017316017316
1717-0.0	Non-Binary	none	Skin colour	5.0	4.0	0.8	1546.0	6.0	0.0038809831824062092
1697-0.0	Non-Binary	none	Comparative height size at age 10	5.0	0.0	0.0	2660.0	0.0	0.0
23098-0.0	Non-Binary	none	Weight	5.0	0.0	0.0	2113.0	0.0	0.0
23121-0.0	Non-Binary	none	Arm fat-free mass (right)	5.0	0.0	0.0	2527.0	0.0	0.0
23108-0.0	Non-Binary	none	Impedance of leg (left)	5.0	0.0	0.0	2274.0	0.0	0.0
23111-0.0	Non-Binary	none	Leg fat percentage (right)	5.0	1.0	0.2	1192.0	1.0	0.0008389261744966443
20015-0.0	Non-Binary	none	Sitting height	5.0	1.0	0.2	5221.0	0.0	0.0
30020-0.0	Non-Binary	none	Haemoglobin concentration	4.0	2.0	0.5	1934.0	2.0	0.001034126163391934
23107-0.0	Non-Binary	none	Impedance of leg (right)	4.0	1.0	0.25	2260.0	1.0	0.00044247787610619474
23113-0.0	Non-Binary	none	Leg fat-free mass (right)	4.0	1.0	0.25	2563.0	1.0	0.00039016777214202113
23122-0.0	Non-Binary	none	Arm predicted mass (right)	4.0	0.0	0.0	2531.0	0.0	0.0
23114-0.0	Non-Binary	none	Leg predicted mass (right)	4.0	1.0	0.25	2569.0	1.0	0.0003892565200467108
23117-0.0	Non-Binary	none	Leg fat-free mass (left)	4.0	0.0	0.0	2470.0	0.0	0.0
selfReported_n_1321	Binary	selfReported	joint disorder	4.0	2.0	0.5	24.0	2.0	0.08333333333333333
23118-0.0	Non-Binary	none	Leg predicted mass (left)	4.0	0.0	0.0	2467.0	0.0	0.0
48-0.0	Non-Binary	none	Waist circumference	4.0	0.0	0.0	1048.0	0.0	0.0
30300-0.0	Non-Binary	none	High light scatter reticulocyte count	3.0	1.0	0.3333333333333333	2402.0	2.0	0.0008326394671107411
selfReported_n_1156	Binary	selfReported	liver/biliary/pancreas problem	3.0	1.0	0.3333333333333333	27.0	1.0	0.037037037037037035
selfReported_n_1082	Binary	selfReported	heart/cardiac problem	3.0	3.0	1.0	35.0	1.0	0.028571428571428567
clinical_c_M72	Binary	clinical	M72 Fibroblastic disorders	3.0	3.0	1.0	112.0	3.0	0.026785714285714284
clinical_c_M10	Binary	clinical	M10 Gout	3.0	3.0	1.0	31.0	4.0	0.12903225806451613
23100-0.0	Non-Binary	none	Whole body fat mass	3.0	0.0	0.0	1431.0	0.0	0.0
23124-0.0	Non-Binary	none	Arm fat mass (left)	3.0	0.0	0.0	1114.0	0.0	0.0
clinical_c_Block_K40-K46	Binary	clinical	K40-K46 Hernia	3.0	2.0	0.6666666666666666	46.0	3.0	0.06521739130434782
selfReported_n_1516	Binary	selfReported	malabsorption/coeliac disease	3.0	3.0	1.0	588.0	8.0	0.013605442176870748
30150-0.0	Non-Binary	none	Eosinophill count	3.0	2.0	0.6666666666666666	2280.0	2.0	0.0008771929824561404
30210-0.0	Non-Binary	none	Eosinophill percentage	3.0	3.0	1.0	2305.0	2.0	0.0008676789587852494
23128-0.0	Non-Binary	none	Trunk fat mass	3.0	0.0	0.0	1502.0	0.0	0.0
30080-0.0	Non-Binary	none	Platelet count	3.0	2.0	0.6666666666666666	4534.0	3.0	0.0006616674018526688
30090-0.0	Non-Binary	none	Platelet crit	3.0	1.0	0.3333333333333333	3413.0	0.0	0.0
30280-0.0	Non-Binary	none	Immature reticulocyte fraction	2.0	2.0	1.0	1542.0	2.0	0.0012970168612191958
clinical_c_Block_M70-M79	Binary	clinical	M70-M79 Other soft tissue disorders	2.0	2.0	1.0	6.0	2.0	0.3333333333333333
23120-0.0	Non-Binary	none	Arm fat mass (right)	2.0	0.0	0.0	1157.0	0.0	0.0
selfReported_n_1182	Binary	selfReported	gall bladder disease	2.0	2.0	1.0	49.0	1.0	0.020408163265306117
30070-0.0	Non-Binary	none	Red blood cell (erythrocyte) distribution width	2.0	1.0	0.5	1893.0	1.0	0.0005282620179609086
selfReported_n_1094	Binary	selfReported	heart arrhythmia	2.0	2.0	1.0	25.0	2.0	0.08
selfReported_n_1091	Binary	selfReported	angina	2.0	2.0	1.0	37.0	1.0	0.027027027027027032
30260-0.0	Non-Binary	none	Mean reticulocyte volume	2.0	0.0	0.0	2782.0	0.0	0.0
clinical_c_I25	Binary	clinical	I25 Chronic ischaemic heart disease	2.0	2.0	1.0	81.0	2.0	0.02469135802469136
23104-0.0	Non-Binary	none	Body mass index (BMI)	2.0	0.0	0.0	1609.0	0.0	0.0
clinical_c_K90	Binary	clinical	K90 Intestinal malabsorption	2.0	2.0	1.0	531.0	0.0	0.0
clinical_c_Block_E00-E07	Binary	clinical	E00-E07 Disorders of thyroid gland	2.0	2.0	1.0	286.0	2.0	0.006993006993006993
clinical_c_Block_I20-I25	Binary	clinical	I20-I25 Ischaemic heart diseases	2.0	2.0	1.0	75.0	1.0	0.013333333333333334
clinical_c_Block_N30-N39	Binary	clinical	N30-N39 Other diseases of urinary system	1.0	0.0	0.0	none	none	none
clinical_c_Block_K00-K14	Binary	clinical	K00-K14 Diseases of oral cavity, salivary glands and jaws	1.0	0.0	0.0	none	none	none
selfReported_n_1524	Binary	selfReported	rheumatoid arthritis	1.0	1.0	1.0	150.0	0.0	0.0
1687-0.0	Non-Binary	none	Comparative body size at age 10	1.0	0.0	0.0	711.0	0.0	0.0
1408-0.0	Non-Binary	none	Cheese intake	1.0	0.0	0.0	59.0	0.0	0.0
cancer_c_C43	Binary	cancer	C43 Malignant melanoma of skin	1.0	0.0	0.0	22.0	0.0	0.0
selfReported_n_1284	Binary	selfReported	chronic/degenerative neurological problem	1.0	1.0	1.0	83.0	0.0	0.0
selfReported_n_1266	Binary	selfReported	neurological injury/trauma	1.0	0.0	0.0	2.0	0.0	0.0
23116-0.0	Non-Binary	none	Leg fat mass (left)	1.0	0.0	0.0	1175.0	0.0	0.0
21001-0.0	Non-Binary	none	Body mass index (BMI)	1.0	0.0	0.0	1664.0	0.0	0.0
30050-0.0	Non-Binary	none	Mean corpuscular haemoglobin	1.0	0.0	0.0	3185.0	0.0	0.0
selfReported_n_1112	Binary	selfReported	deep venous thrombosis (dvt)	1.0	0.0	0.0	60.0	0.0	0.0
clinical_c_Block_I30-I52	Binary	clinical	I30-I52 Other forms of heart disease	1.0	1.0	1.0	44.0	1.0	0.022727272727272728
30180-0.0	Non-Binary	none	Lymphocyte percentage	1.0	1.0	1.0	1585.0	0.0	0.0
clinical_c_E03	Binary	clinical	E03 Other hypothyroidism	1.0	1.0	1.0	307.0	1.0	0.0032573289902280127
clinical_c_M79	Binary	clinical	M79 Other soft tissue disorders, not elsewhere classified	1.0	0.0	0.0	3.0	0.0	0.0
clinical_c_Block_K80-K87	Binary	clinical	K80-K87 Disorders of gallbladder, biliary tract and pancreas	1.0	1.0	1.0	62.0	1.0	0.016129032258064516
clinical_c_M23	Binary	clinical	M23 Internal derangement of knee	1.0	0.0	0.0	2.0	0.0	0.0
clinical_c_M16	Binary	clinical	M16 Coxarthrosis [arthrosis of hip]	1.0	0.0	0.0	25.0	0.0	0.0
23112-0.0	Non-Binary	none	Leg fat mass (right)	1.0	0.0	0.0	1175.0	0.0	0.0
clinical_c_L72	Binary	clinical	L72 Follicular cysts of skin and subcutaneous tissue	1.0	0.0	0.0	43.0	0.0	0.0
1339-0.0	Non-Binary	none	Non-oily fish intake	1.0	0.0	0.0	16.0	0.0	0.0
clinical_c_K80	Binary	clinical	K80 Cholelithiasis	1.0	1.0	1.0	67.0	1.0	0.01492537313432836
30140-0.0	Non-Binary	none	Neutrophill count	1.0	0.0	0.0	1572.0	0.0	0.0
clinical_c_K26	Binary	clinical	K26 Duodenal ulcer	1.0	0.0	0.0	2.0	0.0	0.0
clinical_c_I35	Binary	clinical	I35 Nonrheumatic aortic valve disorders	1.0	0.0	0.0	3.0	0.0	0.0
clinical_c_Block_M05-M14	Binary	clinical	M05-M14 Inflammatory polyarthropathies	1.0	1.0	1.0	27.0	1.0	0.037037037037037035
clinical_c_Block_M60-M63	Binary	clinical	M60-M63 Disorders of muscles	1.0	0.0	0.0	3.0	0.0	0.0
clinical_c_Block_K90-K93	Binary	clinical	K90-K93 Other diseases of the digestive system	1.0	1.0	1.0	160.0	2.0	0.0125
1239-0.0	none	none	none	none	none	none	36.0	0.0	0.0
1329-0.0	none	none	none	none	none	none	115.0	0.0	0.0
1349-0.0	none	none	none	none	none	none	30.0	0.0	0.0
1359-0.0	none	none	none	none	none	none	2.0	0.0	0.0
1369-0.0	none	none	none	none	none	none	9.0	0.0	0.0
1379-0.0	none	none	none	none	none	none	20.0	0.0	0.0
1389-0.0	none	none	none	none	none	none	7.0	0.0	0.0
1478-0.0	none	none	none	none	none	none	142.0	0.0	0.0
1518-0.0	none	none	none	none	none	none	106.0	0.0	0.0
1548-0.0	none	none	none	none	none	none	11.0	0.0	0.0
1558-0.0	none	none	none	none	none	none	121.0	0.0	0.0
1707-0.0	none	none	none	none	none	none	4.0	0.0	0.0
1777-0.0	none	none	none	none	none	none	1.0	0.0	0.0
189-0.0	none	none	none	none	none	none	4.0	0.0	0.0
20116-0.0	none	none	none	none	none	none	175.0	0.0	0.0
20117-0.0	none	none	none	none	none	none	2.0	0.0	0.0
30040-0.0	none	none	none	none	none	none	3663.0	0.0	0.0
30060-0.0	none	none	none	none	none	none	628.0	0.0	0.0
30160-0.0	none	none	none	none	none	none	388.0	0.0	0.0
30190-0.0	none	none	none	none	none	none	2445.0	0.0	0.0
30200-0.0	none	none	none	none	none	none	1332.0	0.0	0.0
30220-0.0	none	none	none	none	none	none	423.0	0.0	0.0
30270-0.0	none	none	none	none	none	none	2995.0	0.0	0.0
3079-0.0	none	none	none	none	none	none	1.0	0.0	0.0
728-0.0	none	none	none	none	none	none	4.0	0.0	0.0
924-0.0	none	none	none	none	none	none	53.0	0.0	0.0
cancer_c_Block_C15-C26	none	none	none	none	none	none	3.0	0.0	0.0
cancer_c_Block_C30-C39	none	none	none	none	none	none	2.0	0.0	0.0
cancer_c_Block_C43-C44	none	none	none	none	none	none	172.0	0.0	0.0
cancer_c_Block_C64-C68	none	none	none	none	none	none	1.0	0.0	0.0
cancer_c_Block_C81-C96	none	none	none	none	none	none	4.0	0.0	0.0
cancer_c_Block_D00-D09	none	none	none	none	none	none	1.0	0.0	0.0
cancer_c_C18	none	none	none	none	none	none	1.0	0.0	0.0
cancer_c_C20	none	none	none	none	none	none	4.0	0.0	0.0
cancer_c_C34	none	none	none	none	none	none	2.0	0.0	0.0
cancer_c_C44	none	none	none	none	none	none	179.0	0.0	0.0
cancer_c_D03	none	none	none	none	none	none	4.0	0.0	0.0
cancer_c_D04	none	none	none	none	none	none	6.0	0.0	0.0
clinical_c_A04	none	none	none	none	none	none	2.0	0.0	0.0
clinical_c_A41	none	none	none	none	none	none	2.0	0.0	0.0
clinical_c_B37	none	none	none	none	none	none	1.0	0.0	0.0
clinical_c_B95	none	none	none	none	none	none	1.0	0.0	0.0
clinical_c_B96	none	none	none	none	none	none	1.0	0.0	0.0
clinical_c_B98	none	none	none	none	none	none	5.0	0.0	0.0
clinical_c_Block_B00-B09	none	none	none	none	none	none	1.0	0.0	0.0
clinical_c_Block_B25-B34	none	none	none	none	none	none	1.0	0.0	0.0
clinical_c_Block_B35-B49	none	none	none	none	none	none	2.0	0.0	0.0
clinical_c_Block_D50-D53	none	none	none	none	none	none	2.0	0.0	0.0
clinical_c_Block_D60-D64	none	none	none	none	none	none	14.0	0.0	0.0
clinical_c_Block_D65-D69	none	none	none	none	none	none	17.0	0.0	0.0
clinical_c_Block_D80-D89	none	none	none	none	none	none	9.0	0.0	0.0
clinical_c_Block_E10-E14	none	none	none	none	none	none	138.0	0.0	0.0
clinical_c_Block_E50-E64	none	none	none	none	none	none	3.0	0.0	0.0
clinical_c_Block_E65-E68	none	none	none	none	none	none	5.0	0.0	0.0
clinical_c_Block_E70-E90	none	none	none	none	none	none	85.0	0.0	0.0
clinical_c_Block_F00-F09	none	none	none	none	none	none	10.0	0.0	0.0
clinical_c_Block_F10-F19	none	none	none	none	none	none	1.0	0.0	0.0
clinical_c_Block_F20-F29	none	none	none	none	none	none	4.0	0.0	0.0
clinical_c_Block_G20-G26	none	none	none	none	none	none	1.0	0.0	0.0
clinical_c_Block_G30-G32	none	none	none	none	none	none	8.0	0.0	0.0
clinical_c_Block_G35-G37	none	none	none	none	none	none	87.0	0.0	0.0
clinical_c_Block_G50-G59	none	none	none	none	none	none	5.0	0.0	0.0
clinical_c_Block_G60-G64	none	none	none	none	none	none	2.0	0.0	0.0
clinical_c_Block_G80-G83	none	none	none	none	none	none	1.0	0.0	0.0
clinical_c_Block_H10-H13	none	none	none	none	none	none	2.0	0.0	0.0
clinical_c_Block_H15-H22	none	none	none	none	none	none	8.0	0.0	0.0
clinical_c_Block_H25-H28	none	none	none	none	none	none	28.0	0.0	0.0
clinical_c_Block_H30-H36	none	none	none	none	none	none	3.0	0.0	0.0
clinical_c_Block_H40-H42	none	none	none	none	none	none	11.0	0.0	0.0
clinical_c_Block_H43-H45	none	none	none	none	none	none	1.0	0.0	0.0
clinical_c_Block_H49-H52	none	none	none	none	none	none	1.0	0.0	0.0
clinical_c_Block_H55-H59	none	none	none	none	none	none	3.0	0.0	0.0
clinical_c_Block_H60-H62	none	none	none	none	none	none	1.0	0.0	0.0
clinical_c_Block_H65-H75	none	none	none	none	none	none	3.0	0.0	0.0
clinical_c_Block_H80-H83	none	none	none	none	none	none	2.0	0.0	0.0
clinical_c_Block_I10-I15	none	none	none	none	none	none	225.0	0.0	0.0
clinical_c_Block_I26-I28	none	none	none	none	none	none	26.0	0.0	0.0
clinical_c_Block_I70-I79	none	none	none	none	none	none	4.0	0.0	0.0
clinical_c_Block_I80-I89	none	none	none	none	none	none	8.0	0.0	0.0
clinical_c_Block_I95-I99	none	none	none	none	none	none	2.0	0.0	0.0
clinical_c_Block_J00-J06	none	none	none	none	none	none	1.0	0.0	0.0
clinical_c_Block_J30-J39	none	none	none	none	none	none	5.0	0.0	0.0
clinical_c_Block_J40-J47	none	none	none	none	none	none	135.0	0.0	0.0
clinical_c_Block_J80-J84	none	none	none	none	none	none	3.0	0.0	0.0
clinical_c_Block_K35-K38	none	none	none	none	none	none	1.0	0.0	0.0
clinical_c_Block_K50-K52	none	none	none	none	none	none	3.0	0.0	0.0
clinical_c_Block_K55-K64	none	none	none	none	none	none	5.0	0.0	0.0
clinical_c_Block_K65-K67	none	none	none	none	none	none	1.0	0.0	0.0
clinical_c_Block_K70-K77	none	none	none	none	none	none	3.0	0.0	0.0
clinical_c_Block_L00-L08	none	none	none	none	none	none	1.0	0.0	0.0
clinical_c_Block_L40-L45	none	none	none	none	none	none	161.0	0.0	0.0
clinical_c_Block_L50-L54	none	none	none	none	none	none	4.0	0.0	0.0
clinical_c_Block_L55-L59	none	none	none	none	none	none	13.0	0.0	0.0
clinical_c_Block_L60-L75	none	none	none	none	none	none	40.0	0.0	0.0
clinical_c_Block_M15-M19	none	none	none	none	none	none	16.0	0.0	0.0
clinical_c_Block_M20-M25	none	none	none	none	none	none	3.0	0.0	0.0
clinical_c_Block_M40-M43	none	none	none	none	none	none	2.0	0.0	0.0
clinical_c_Block_M45-M49	none	none	none	none	none	none	7.0	0.0	0.0
clinical_c_Block_M80-M85	none	none	none	none	none	none	3.0	0.0	0.0
clinical_c_Block_M86-M90	none	none	none	none	none	none	1.0	0.0	0.0
clinical_c_Block_M91-M94	none	none	none	none	none	none	1.0	0.0	0.0
clinical_c_Block_M95-M99	none	none	none	none	none	none	6.0	0.0	0.0
clinical_c_Block_N00-N08	none	none	none	none	none	none	1.0	0.0	0.0
clinical_c_Block_N17-N19	none	none	none	none	none	none	1.0	0.0	0.0
clinical_c_Block_N20-N23	none	none	none	none	none	none	10.0	0.0	0.0
clinical_c_Block_N25-N29	none	none	none	none	none	none	2.0	0.0	0.0
clinical_c_D50	none	none	none	none	none	none	2.0	0.0	0.0
clinical_c_D64	none	none	none	none	none	none	16.0	0.0	0.0
clinical_c_D68	none	none	none	none	none	none	32.0	0.0	0.0
clinical_c_D69	none	none	none	none	none	none	3.0	0.0	0.0
clinical_c_E05	none	none	none	none	none	none	62.0	0.0	0.0
clinical_c_E10	none	none	none	none	none	none	193.0	0.0	0.0
clinical_c_E11	none	none	none	none	none	none	110.0	0.0	0.0
clinical_c_E14	none	none	none	none	none	none	8.0	0.0	0.0
clinical_c_E66	none	none	none	none	none	none	4.0	0.0	0.0
clinical_c_E78	none	none	none	none	none	none	125.0	0.0	0.0
clinical_c_E86	none	none	none	none	none	none	2.0	0.0	0.0
clinical_c_F10	none	none	none	none	none	none	3.0	0.0	0.0
clinical_c_F17	none	none	none	none	none	none	1.0	0.0	0.0
clinical_c_F31	none	none	none	none	none	none	1.0	0.0	0.0
clinical_c_G20	none	none	none	none	none	none	6.0	0.0	0.0
clinical_c_G51	none	none	none	none	none	none	6.0	0.0	0.0
clinical_c_G55	none	none	none	none	none	none	1.0	0.0	0.0
clinical_c_G56	none	none	none	none	none	none	7.0	0.0	0.0
clinical_c_G62	none	none	none	none	none	none	2.0	0.0	0.0
clinical_c_G81	none	none	none	none	none	none	3.0	0.0	0.0
clinical_c_G93	none	none	none	none	none	none	2.0	0.0	0.0
clinical_c_G99	none	none	none	none	none	none	2.0	0.0	0.0
clinical_c_H00	none	none	none	none	none	none	4.0	0.0	0.0
clinical_c_H04	none	none	none	none	none	none	1.0	0.0	0.0
clinical_c_H25	none	none	none	none	none	none	8.0	0.0	0.0
clinical_c_H26	none	none	none	none	none	none	11.0	0.0	0.0
clinical_c_H33	none	none	none	none	none	none	3.0	0.0	0.0
clinical_c_H35	none	none	none	none	none	none	4.0	0.0	0.0
clinical_c_H36	none	none	none	none	none	none	47.0	0.0	0.0
clinical_c_H40	none	none	none	none	none	none	11.0	0.0	0.0
clinical_c_H43	none	none	none	none	none	none	3.0	0.0	0.0
clinical_c_H50	none	none	none	none	none	none	2.0	0.0	0.0
clinical_c_H52	none	none	none	none	none	none	1.0	0.0	0.0
clinical_c_H54	none	none	none	none	none	none	3.0	0.0	0.0
clinical_c_H61	none	none	none	none	none	none	1.0	0.0	0.0
clinical_c_H65	none	none	none	none	none	none	6.0	0.0	0.0
clinical_c_H66	none	none	none	none	none	none	5.0	0.0	0.0
clinical_c_H72	none	none	none	none	none	none	5.0	0.0	0.0
clinical_c_H81	none	none	none	none	none	none	5.0	0.0	0.0
clinical_c_H83	none	none	none	none	none	none	2.0	0.0	0.0
clinical_c_H90	none	none	none	none	none	none	1.0	0.0	0.0
clinical_c_I08	none	none	none	none	none	none	4.0	0.0	0.0
clinical_c_I10	none	none	none	none	none	none	223.0	0.0	0.0
clinical_c_I20	none	none	none	none	none	none	39.0	0.0	0.0
clinical_c_I21	none	none	none	none	none	none	19.0	0.0	0.0
clinical_c_I26	none	none	none	none	none	none	29.0	0.0	0.0
clinical_c_I27	none	none	none	none	none	none	8.0	0.0	0.0
clinical_c_I31	none	none	none	none	none	none	2.0	0.0	0.0
clinical_c_I34	none	none	none	none	none	none	2.0	0.0	0.0
clinical_c_I42	none	none	none	none	none	none	1.0	0.0	0.0
clinical_c_I44	none	none	none	none	none	none	1.0	0.0	0.0
clinical_c_I45	none	none	none	none	none	none	1.0	0.0	0.0
clinical_c_I47	none	none	none	none	none	none	1.0	0.0	0.0
clinical_c_I50	none	none	none	none	none	none	2.0	0.0	0.0
clinical_c_I63	none	none	none	none	none	none	1.0	0.0	0.0
clinical_c_I64	none	none	none	none	none	none	3.0	0.0	0.0
clinical_c_I69	none	none	none	none	none	none	2.0	0.0	0.0
clinical_c_I73	none	none	none	none	none	none	2.0	0.0	0.0
clinical_c_I77	none	none	none	none	none	none	3.0	0.0	0.0
clinical_c_I80	none	none	none	none	none	none	37.0	0.0	0.0
clinical_c_I83	none	none	none	none	none	none	73.0	0.0	0.0
clinical_c_I84	none	none	none	none	none	none	5.0	0.0	0.0
clinical_c_I95	none	none	none	none	none	none	1.0	0.0	0.0
clinical_c_J02	none	none	none	none	none	none	4.0	0.0	0.0
clinical_c_J30	none	none	none	none	none	none	5.0	0.0	0.0
clinical_c_J31	none	none	none	none	none	none	3.0	0.0	0.0
clinical_c_J32	none	none	none	none	none	none	1.0	0.0	0.0
clinical_c_J33	none	none	none	none	none	none	49.0	0.0	0.0
clinical_c_J34	none	none	none	none	none	none	1.0	0.0	0.0
clinical_c_J35	none	none	none	none	none	none	3.0	0.0	0.0
clinical_c_J38	none	none	none	none	none	none	2.0	0.0	0.0
clinical_c_J43	none	none	none	none	none	none	6.0	0.0	0.0
clinical_c_J44	none	none	none	none	none	none	4.0	0.0	0.0
clinical_c_J45	none	none	none	none	none	none	171.0	0.0	0.0
clinical_c_J47	none	none	none	none	none	none	1.0	0.0	0.0
clinical_c_J84	none	none	none	none	none	none	5.0	0.0	0.0
clinical_c_J96	none	none	none	none	none	none	1.0	0.0	0.0
clinical_c_J98	none	none	none	none	none	none	1.0	0.0	0.0
clinical_c_K08	none	none	none	none	none	none	1.0	0.0	0.0
clinical_c_K11	none	none	none	none	none	none	2.0	0.0	0.0
clinical_c_K12	none	none	none	none	none	none	5.0	0.0	0.0
clinical_c_K13	none	none	none	none	none	none	1.0	0.0	0.0
clinical_c_K14	none	none	none	none	none	none	3.0	0.0	0.0
clinical_c_K22	none	none	none	none	none	none	1.0	0.0	0.0
clinical_c_K31	none	none	none	none	none	none	3.0	0.0	0.0
clinical_c_K35	none	none	none	none	none	none	1.0	0.0	0.0
clinical_c_K42	none	none	none	none	none	none	9.0	0.0	0.0
clinical_c_K43	none	none	none	none	none	none	2.0	0.0	0.0
clinical_c_K44	none	none	none	none	none	none	11.0	0.0	0.0
clinical_c_K50	none	none	none	none	none	none	20.0	0.0	0.0
clinical_c_K51	none	none	none	none	none	none	32.0	0.0	0.0
clinical_c_K55	none	none	none	none	none	none	3.0	0.0	0.0
clinical_c_K56	none	none	none	none	none	none	1.0	0.0	0.0
clinical_c_K57	none	none	none	none	none	none	64.0	0.0	0.0
clinical_c_K60	none	none	none	none	none	none	2.0	0.0	0.0
clinical_c_K61	none	none	none	none	none	none	1.0	0.0	0.0
clinical_c_K63	none	none	none	none	none	none	9.0	0.0	0.0
clinical_c_K66	none	none	none	none	none	none	2.0	0.0	0.0
clinical_c_K74	none	none	none	none	none	none	5.0	0.0	0.0
clinical_c_K76	none	none	none	none	none	none	4.0	0.0	0.0
clinical_c_K81	none	none	none	none	none	none	7.0	0.0	0.0
clinical_c_K82	none	none	none	none	none	none	5.0	0.0	0.0
clinical_c_K83	none	none	none	none	none	none	2.0	0.0	0.0
clinical_c_K86	none	none	none	none	none	none	2.0	0.0	0.0
clinical_c_L02	none	none	none	none	none	none	1.0	0.0	0.0
clinical_c_L03	none	none	none	none	none	none	1.0	0.0	0.0
clinical_c_L08	none	none	none	none	none	none	2.0	0.0	0.0
clinical_c_L30	none	none	none	none	none	none	4.0	0.0	0.0
clinical_c_L40	none	none	none	none	none	none	187.0	0.0	0.0
clinical_c_L57	none	none	none	none	none	none	12.0	0.0	0.0
clinical_c_L60	none	none	none	none	none	none	3.0	0.0	0.0
clinical_c_L82	none	none	none	none	none	none	4.0	0.0	0.0
clinical_c_L91	none	none	none	none	none	none	1.0	0.0	0.0
clinical_c_L98	none	none	none	none	none	none	1.0	0.0	0.0
clinical_c_M06	none	none	none	none	none	none	116.0	0.0	0.0
clinical_c_M13	none	none	none	none	none	none	1.0	0.0	0.0
clinical_c_M17	none	none	none	none	none	none	10.0	0.0	0.0
clinical_c_M21	none	none	none	none	none	none	3.0	0.0	0.0
clinical_c_M22	none	none	none	none	none	none	6.0	0.0	0.0
clinical_c_M35	none	none	none	none	none	none	27.0	0.0	0.0
clinical_c_M46	none	none	none	none	none	none	4.0	0.0	0.0
clinical_c_M47	none	none	none	none	none	none	1.0	0.0	0.0
clinical_c_M48	none	none	none	none	none	none	1.0	0.0	0.0
clinical_c_M50	none	none	none	none	none	none	4.0	0.0	0.0
clinical_c_M62	none	none	none	none	none	none	2.0	0.0	0.0
clinical_c_M67	none	none	none	none	none	none	3.0	0.0	0.0
clinical_c_M70	none	none	none	none	none	none	2.0	0.0	0.0
clinical_c_M77	none	none	none	none	none	none	2.0	0.0	0.0
clinical_c_M81	none	none	none	none	none	none	3.0	0.0	0.0
clinical_c_M89	none	none	none	none	none	none	1.0	0.0	0.0
clinical_c_N03	none	none	none	none	none	none	5.0	0.0	0.0
clinical_c_N13	none	none	none	none	none	none	2.0	0.0	0.0
clinical_c_N18	none	none	none	none	none	none	1.0	0.0	0.0
clinical_c_N19	none	none	none	none	none	none	2.0	0.0	0.0
clinical_c_N20	none	none	none	none	none	none	12.0	0.0	0.0
clinical_c_N23	none	none	none	none	none	none	2.0	0.0	0.0
clinical_c_N28	none	none	none	none	none	none	2.0	0.0	0.0
clinical_c_N31	none	none	none	none	none	none	1.0	0.0	0.0
clinical_c_N32	none	none	none	none	none	none	1.0	0.0	0.0
clinical_c_N35	none	none	none	none	none	none	1.0	0.0	0.0
selfReported_n_1081	none	none	none	none	none	none	734.0	0.0	0.0
selfReported_n_1085	none	none	none	none	none	none	65.0	0.0	0.0
selfReported_n_1092	none	none	none	none	none	none	29.0	0.0	0.0
selfReported_n_1111	none	none	none	none	none	none	22.0	0.0	0.0
selfReported_n_1130	none	none	none	none	none	none	484.0	0.0	0.0
selfReported_n_1131	none	none	none	none	none	none	4.0	0.0	0.0
selfReported_n_1132	none	none	none	none	none	none	1.0	0.0	0.0
selfReported_n_1144	none	none	none	none	none	none	3.0	0.0	0.0
selfReported_n_1153	none	none	none	none	none	none	9.0	0.0	0.0
selfReported_n_1155	none	none	none	none	none	none	47.0	0.0	0.0
selfReported_n_1159	none	none	none	none	none	none	1.0	0.0	0.0
selfReported_n_1160	none	none	none	none	none	none	3.0	0.0	0.0
selfReported_n_1176	none	none	none	none	none	none	1.0	0.0	0.0
selfReported_n_1185	none	none	none	none	none	none	2.0	0.0	0.0
selfReported_n_1217	none	none	none	none	none	none	2.0	0.0	0.0
selfReported_n_1218	none	none	none	none	none	none	4.0	0.0	0.0
selfReported_n_1222	none	none	none	none	none	none	1.0	0.0	0.0
selfReported_n_1223	none	none	none	none	none	none	1.0	0.0	0.0
selfReported_n_1245	none	none	none	none	none	none	197.0	0.0	0.0
selfReported_n_1248	none	none	none	none	none	none	3.0	0.0	0.0
selfReported_n_1265	none	none	none	none	none	none	10.0	0.0	0.0
selfReported_n_1268	none	none	none	none	none	none	10.0	0.0	0.0
selfReported_n_1269	none	none	none	none	none	none	3.0	0.0	0.0
selfReported_n_1291	none	none	none	none	none	none	24.0	0.0	0.0
selfReported_n_1292	none	none	none	none	none	none	1.0	0.0	0.0
selfReported_n_1303	none	none	none	none	none	none	19.0	0.0	0.0
selfReported_n_1304	none	none	none	none	none	none	2.0	0.0	0.0
selfReported_n_1312	none	none	none	none	none	none	1.0	0.0	0.0
selfReported_n_1317	none	none	none	none	none	none	2.0	0.0	0.0
selfReported_n_1319	none	none	none	none	none	none	14.0	0.0	0.0
selfReported_n_1320	none	none	none	none	none	none	23.0	0.0	0.0
selfReported_n_1348	none	none	none	none	none	none	18.0	0.0	0.0
selfReported_n_1414	none	none	none	none	none	none	77.0	0.0	0.0
selfReported_n_1415	none	none	none	none	none	none	28.0	0.0	0.0
selfReported_n_1416	none	none	none	none	none	none	45.0	0.0	0.0
selfReported_n_1417	none	none	none	none	none	none	64.0	0.0	0.0
selfReported_n_1430	none	none	none	none	none	none	97.0	0.0	0.0
selfReported_n_1454	none	none	none	none	none	none	1.0	0.0	0.0
selfReported_n_1465	none	none	none	none	none	none	1.0	0.0	0.0
selfReported_n_1466	none	none	none	none	none	none	3.0	0.0	0.0
selfReported_n_1467	none	none	none	none	none	none	5.0	0.0	0.0
selfReported_n_1502	none	none	none	none	none	none	3.0	0.0	0.0
selfReported_n_1504	none	none	none	none	none	none	2.0	0.0	0.0
selfReported_n_1510	none	none	none	none	none	none	183.0	0.0	0.0
selfReported_n_1511	none	none	none	none	none	none	72.0	0.0	0.0
selfReported_n_1512	none	none	none	none	none	none	367.0	0.0	0.0
selfReported_n_1517	none	none	none	none	none	none	1.0	0.0	0.0
selfReported_n_1518	none	none	none	none	none	none	3.0	0.0	0.0
selfReported_n_1519	none	none	none	none	none	none	2.0	0.0	0.0
selfReported_n_1520	none	none	none	none	none	none	1.0	0.0	0.0
selfReported_n_1521	none	none	none	none	none	none	34.0	0.0	0.0
selfReported_n_1525	none	none	none	none	none	none	4.0	0.0	0.0
selfReported_n_1536	none	none	none	none	none	none	348.0	0.0	0.0
selfReported_n_1537	none	none	none	none	none	none	2.0	0.0	0.0
selfReported_n_1540	none	none	none	none	none	none	92.0	0.0	0.0
selfReported_n_1542	none	none	none	none	none	none	2.0	0.0	0.0
selfReported_n_1556	none	none	none	none	none	none	4.0	0.0	0.0
selfReported_n_1557	none	none	none	none	none	none	4.0	0.0	0.0
selfReported_n_1565	none	none	none	none	none	none	2.0	0.0	0.0
selfReported_n_1566	none	none	none	none	none	none	4.0	0.0	0.0
selfReported_n_1595	none	none	none	none	none	none	4.0	0.0	0.0
selfReported_n_1601	none	none	none	none	none	none	1.0	0.0	0.0
selfReported_n_1608	none	none	none	none	none	none	1.0	0.0	0.0
selfReported_n_1720	none	none	none	none	none	none	1.0	0.0	0.0
selfReported_n_1747	none	none	none	none	none	none	1.0	0.0	0.0
selfReported_n_1750	none	none	none	none	none	none	1.0	0.0	0.0
selfReported_n_1760	none	none	none	none	none	none	4.0	0.0	0.0
