## Supplementary Tables for "Sexual differences in genetic architecture in UK Biobank": Table_S10.tsv

	Category	description	F_10-8	M_10-8	ALL_10-8	ForMnotALL_10-8	ForMnotAll_10-8_LD	Masked_TopSNPs_10-8	Masked_TopSNPs_10-8_Prop	Masked_OppositeSign_10-8	Masked_OppositeSign_10-8_Prop	Masked_OneSexSig_10-8	Masked_OneSexSig_10-8_Prop	TopSNPs_10-8_LD	TopSNPs_Masked_10-8	TopSNPs_Masked_10-8_Prop
(48/49)-0.0	Non-Binary	Waist circumference / Hip circumference	18413.0	3032.0	28095.0	4356.0	319.0	41.0	0.12852664576802508	99.0	0.3103448275862069	319.0	1.0	100.0	26.0	0.26
23122-0.0	Non-Binary	Arm predicted mass (right)	33674.0	28094.0	78142.0	2926.0	224.0	1.0	0.004464285714285714	1.0	0.004464285714285714	224.0	1.0	4.0	1.0	0.25
23121-0.0	Non-Binary	Arm fat-free mass (right)	33781.0	27852.0	78018.0	2918.0	215.0	1.0	0.004651162790697674	2.0	0.009302325581395349	215.0	1.0	5.0	1.0	0.2
50-0.0	Non-Binary	Standing height	130240.0	94769.0	262549.0	1609.0	209.0	2.0	0.009569377990430622	3.0	0.014354066985645932	209.0	1.0	18.0	1.0	0.05555555555555555
30230-0.0	Non-Binary	Nucleated red blood cell percentage	132.0	383.0	25.0	500.0	204.0	12.0	0.05882352941176471	122.0	0.5980392156862745	204.0	1.0	16.0	15.0	0.9375
23130-0.0	Non-Binary	Trunk predicted mass	36268.0	42564.0	103499.0	1985.0	186.0	1.0	0.005376344086021507	5.0	0.026881720430107527	186.0	1.0	12.0	3.0	0.25
23129-0.0	Non-Binary	Trunk fat-free mass	36587.0	42825.0	104226.0	2005.0	183.0	1.0	0.00546448087431694	5.0	0.0273224043715847	183.0	1.0	12.0	3.0	0.25
23126-0.0	Non-Binary	Arm predicted mass (left)	29942.0	28208.0	79448.0	1920.0	172.0	3.0	0.017441860465116282	3.0	0.017441860465116282	172.0	1.0	10.0	3.0	0.3
23101-0.0	Non-Binary	Whole body fat-free mass	37973.0	36181.0	100170.0	1690.0	167.0	1.0	0.00598802395209581	5.0	0.02994011976047904	167.0	1.0	8.0	1.0	0.125
23102-0.0	Non-Binary	Whole body water mass	37904.0	36181.0	99784.0	1690.0	160.0	2.0	0.0125	5.0	0.03125	160.0	1.0	12.0	3.0	0.25
23125-0.0	Non-Binary	Arm fat-free mass (left)	30034.0	28632.0	79758.0	1865.0	159.0	1.0	0.006289308176100629	5.0	0.031446540880503145	159.0	1.0	10.0	2.0	0.2
23105-0.0	Non-Binary	Basal metabolic rate	31548.0	31370.0	90334.0	1583.0	152.0	1.0	0.006578947368421052	4.0	0.02631578947368421	152.0	1.0	10.0	1.0	0.1
23117-0.0	Non-Binary	Leg fat-free mass (left)	31019.0	22858.0	78570.0	1265.0	143.0	1.0	0.006993006993006993	4.0	0.02797202797202797	143.0	1.0	4.0	1.0	0.25
23118-0.0	Non-Binary	Leg predicted mass (left)	30972.0	22862.0	78684.0	1263.0	142.0	1.0	0.007042253521126761	3.0	0.02112676056338028	142.0	1.0	4.0	1.0	0.25
23113-0.0	Non-Binary	Leg fat-free mass (right)	31136.0	24127.0	81158.0	1253.0	131.0	1.0	0.0076335877862595426	3.0	0.022900763358778626	131.0	1.0	4.0	1.0	0.25
23114-0.0	Non-Binary	Leg predicted mass (right)	31131.0	24155.0	81179.0	1260.0	128.0	1.0	0.0078125	2.0	0.015625	128.0	1.0	4.0	1.0	0.25
20015-0.0	Non-Binary	Sitting height	66964.0	58758.0	148492.0	848.0	120.0	0.0	0.0	2.0	0.016666666666666666	120.0	1.0	5.0	0.0	0.0
23109-0.0	Non-Binary	Impedance of arm (right)	22642.0	16948.0	63907.0	1708.0	118.0	1.0	0.00847457627118644	3.0	0.025423728813559324	118.0	1.0	10.0	2.0	0.2
23110-0.0	Non-Binary	Impedance of arm (left)	22365.0	19094.0	62518.0	1419.0	115.0	2.0	0.017391304347826087	3.0	0.026086956521739132	115.0	1.0	10.0	2.0	0.2
30010-0.0	Non-Binary	Red blood cell (erythrocyte) count	37617.0	27067.0	73004.0	1003.0	114.0	2.0	0.017543859649122806	5.0	0.04385964912280702	114.0	1.0	5.0	3.0	0.6
23106-0.0	Non-Binary	Impedance of whole body	29285.0	24154.0	82219.0	1199.0	112.0	3.0	0.026785714285714284	6.0	0.05357142857142857	112.0	1.0	10.0	3.0	0.3
23127-0.0	Non-Binary	Trunk fat percentage	14901.0	8211.0	43863.0	1272.0	108.0	3.0	0.027777777777777776	7.0	0.06481481481481481	108.0	1.0	15.0	3.0	0.2
23107-0.0	Non-Binary	Impedance of leg (right)	24022.0	17478.0	75263.0	1088.0	103.0	2.0	0.019417475728155338	3.0	0.029126213592233014	103.0	1.0	4.0	2.0	0.5
23123-0.0	Non-Binary	Arm fat percentage (left)	14978.0	9824.0	42087.0	1075.0	100.0	1.0	0.01	1.0	0.01	100.0	1.0	8.0	3.0	0.375
49-0.0	Non-Binary	Hip circumference	15436.0	13171.0	48949.0	1148.0	99.0	1.0	0.010101010101010102	3.0	0.030303030303030307	99.0	1.0	12.0	3.0	0.25
30020-0.0	Non-Binary	Haemoglobin concentration	31569.0	26367.0	58454.0	850.0	93.0	1.0	0.010752688172043013	2.0	0.021505376344086027	93.0	1.0	4.0	1.0	0.25
23128-0.0	Non-Binary	Trunk fat mass	19050.0	10564.0	53436.0	648.0	92.0	0.0	0.0	1.0	0.010869565217391304	92.0	1.0	3.0	0.0	0.0
23108-0.0	Non-Binary	Impedance of leg (left)	24121.0	17859.0	74988.0	1016.0	91.0	1.0	0.01098901098901099	4.0	0.04395604395604396	91.0	1.0	5.0	2.0	0.4
30030-0.0	Non-Binary	Haematocrit percentage	28060.0	21809.0	51790.0	1000.0	89.0	1.0	0.011235955056179777	2.0	0.02247191011235955	89.0	1.0	6.0	2.0	0.3333333333333333
30080-0.0	Non-Binary	Platelet count	53613.0	39261.0	107641.0	2604.0	88.0	0.0	0.0	2.0	0.022727272727272728	88.0	1.0	3.0	0.0	0.0
23119-0.0	Non-Binary	Arm fat percentage (right)	14592.0	10024.0	39670.0	1258.0	85.0	1.0	0.011764705882352941	3.0	0.035294117647058816	85.0	1.0	9.0	3.0	0.3333333333333333
30100-0.0	Non-Binary	Mean platelet (thrombocyte) volume	72763.0	60947.0	130943.0	333.0	83.0	0.0	0.0	0.0	0.0	83.0	1.0	9.0	0.0	0.0
23099-0.0	Non-Binary	Body fat percentage	14703.0	10132.0	45743.0	1006.0	79.0	1.0	0.012658227848101266	1.0	0.012658227848101266	79.0	1.0	6.0	1.0	0.16666666666666666
23111-0.0	Non-Binary	Leg fat percentage (right)	12177.0	8382.0	42564.0	761.0	76.0	1.0	0.013157894736842105	6.0	0.07894736842105263	76.0	1.0	5.0	1.0	0.2
1697-0.0	Non-Binary	Comparative height size at age 10	34660.0	20967.0	78465.0	526.0	75.0	0.0	0.0	1.0	0.013333333333333334	75.0	1.0	5.0	0.0	0.0
30090-0.0	Non-Binary	Platelet crit	35902.0	27185.0	79537.0	568.0	73.0	0.0	0.0	1.0	0.0136986301369863	73.0	1.0	3.0	0.0	0.0
23115-0.0	Non-Binary	Leg fat percentage (left)	11723.0	8721.0	42821.0	771.0	71.0	2.0	0.028169014084507043	4.0	0.056338028169014086	71.0	1.0	7.0	3.0	0.42857142857142855
23098-0.0	Non-Binary	Weight	21571.0	17998.0	70649.0	606.0	69.0	0.0	0.0	0.0	0.0	69.0	1.0	5.0	0.0	0.0
30040-0.0	Non-Binary	Mean corpuscular volume	43691.0	41203.0	87721.0	377.0	65.0	0.0	0.0	0.0	0.0	65.0	1.0	none	none	none
30110-0.0	Non-Binary	Platelet distribution width	38261.0	31288.0	79876.0	276.0	64.0	0.0	0.0	0.0	0.0	64.0	1.0	5.0	0.0	0.0
21001-0.0	Non-Binary	Body mass index (BMI)	16621.0	12657.0	58082.0	547.0	63.0	0.0	0.0	3.0	0.047619047619047616	63.0	1.0	1.0	0.0	0.0
23112-0.0	Non-Binary	Leg fat mass (right)	13415.0	8968.0	44340.0	534.0	60.0	0.0	0.0	0.0	0.0	60.0	1.0	1.0	0.0	0.0
23100-0.0	Non-Binary	Whole body fat mass	16753.0	10923.0	51659.0	450.0	59.0	0.0	0.0	1.0	0.01694915254237288	59.0	1.0	3.0	0.0	0.0
30140-0.0	Non-Binary	Neutrophill count	26540.0	17565.0	52296.0	389.0	59.0	0.0	0.0	1.0	0.01694915254237288	59.0	1.0	1.0	0.0	0.0
30210-0.0	Non-Binary	Eosinophill percentage	29045.0	29949.0	66057.0	352.0	59.0	0.0	0.0	0.0	0.0	59.0	1.0	3.0	0.0	0.0
23120-0.0	Non-Binary	Arm fat mass (right)	13907.0	9201.0	42250.0	703.0	57.0	0.0	0.0	1.0	0.017543859649122806	57.0	1.0	2.0	0.0	0.0
selfReported_n_1081	Binary	hypertension	7787.0	4058.0	23173.0	564.0	57.0	0.0	0.0	2.0	0.03508771929824561	57.0	1.0	none	none	none
48-0.0	Non-Binary	Waist circumference	10630.0	7805.0	35463.0	708.0	55.0	2.0	0.03636363636363636	4.0	0.07272727272727272	55.0	1.0	4.0	2.0	0.5
23104-0.0	Non-Binary	Body mass index (BMI)	16436.0	12273.0	56614.0	374.0	55.0	0.0	0.0	2.0	0.03636363636363636	55.0	1.0	2.0	0.0	0.0
30050-0.0	Non-Binary	Mean corpuscular haemoglobin	40695.0	37658.0	77190.0	670.0	54.0	0.0	0.0	1.0	0.018518518518518517	54.0	1.0	1.0	1.0	1.0
23124-0.0	Non-Binary	Arm fat mass (left)	13546.0	9066.0	41181.0	697.0	51.0	1.0	0.0196078431372549	1.0	0.0196078431372549	51.0	1.0	3.0	1.0	0.3333333333333333
23116-0.0	Non-Binary	Leg fat mass (left)	13561.0	9262.0	44324.0	554.0	51.0	0.0	0.0	1.0	0.0196078431372549	51.0	1.0	1.0	0.0	0.0
30270-0.0	Non-Binary	Mean sphered cell volume	33326.0	29220.0	72071.0	428.0	50.0	1.0	0.02	0.0	0.0	50.0	1.0	none	none	none
30150-0.0	Non-Binary	Eosinophill count	31532.0	31882.0	63284.0	322.0	49.0	0.0	0.0	0.0	0.0	49.0	1.0	3.0	0.0	0.0
30300-0.0	Non-Binary	High light scatter reticulocyte count	32699.0	27542.0	65672.0	315.0	48.0	0.0	0.0	2.0	0.04166666666666666	48.0	1.0	3.0	0.0	0.0
30180-0.0	Non-Binary	Lymphocyte percentage	23983.0	15100.0	46234.0	380.0	47.0	0.0	0.0	0.0	0.0	47.0	1.0	1.0	0.0	0.0
30200-0.0	Non-Binary	Neutrophill percentage	19646.0	12174.0	40360.0	294.0	47.0	0.0	0.0	1.0	0.02127659574468085	47.0	1.0	none	none	none
30070-0.0	Non-Binary	Red blood cell (erythrocyte) distribution width	28577.0	27792.0	55060.0	286.0	44.0	0.0	0.0	2.0	0.045454545454545456	44.0	1.0	2.0	1.0	0.5
30260-0.0	Non-Binary	Mean reticulocyte volume	34088.0	31530.0	69039.0	246.0	44.0	0.0	0.0	0.0	0.0	44.0	1.0	2.0	0.0	0.0
1717-0.0	Non-Binary	Skin colour	19804.0	13792.0	27220.0	615.0	37.0	0.0	0.0	0.0	0.0	37.0	1.0	5.0	0.0	0.0
30190-0.0	Non-Binary	Monocyte percentage	25367.0	21605.0	53874.0	237.0	35.0	0.0	0.0	0.0	0.0	35.0	1.0	none	none	none
30280-0.0	Non-Binary	Immature reticulocyte fraction	17097.0	15277.0	40843.0	303.0	33.0	0.0	0.0	1.0	0.030303030303030307	33.0	1.0	2.0	0.0	0.0
1687-0.0	Non-Binary	Comparative body size at age 10	11137.0	4043.0	23917.0	201.0	28.0	0.0	0.0	0.0	0.0	28.0	1.0	1.0	0.0	0.0
20116-0.0	Non-Binary	Smoking status	2493.0	1451.0	6765.0	441.0	25.0	0.0	0.0	0.0	0.0	25.0	1.0	none	none	none
clinical_c_Block_I10-I15	Binary	I10-I15 Hypertensive diseases	2163.0	763.0	5750.0	189.0	21.0	0.0	0.0	0.0	0.0	21.0	1.0	none	none	none
1727-0.0	Non-Binary	Ease of skin tanning	18866.0	15211.0	26403.0	120.0	21.0	0.0	0.0	1.0	0.047619047619047616	21.0	1.0	7.0	0.0	0.0
selfReported_n_1249	Binary	thyroid problem (not cancer)	14112.0	3984.0	16554.0	65.0	20.0	0.0	0.0	2.0	0.1	20.0	1.0	7.0	0.0	0.0
clinical_c_I10	Binary	I10 Essential (primary) hypertension	2069.0	774.0	5666.0	178.0	18.0	0.0	0.0	0.0	0.0	18.0	1.0	none	none	none
clinical_c_Block_K90-K93	Binary	K90-K93 Other diseases of the digestive system	6621.0	1340.0	7190.0	558.0	18.0	0.0	0.0	0.0	0.0	18.0	1.0	1.0	0.0	0.0
selfReported_n_1250	Binary	hyperthyroidism/thyrotoxicosis	8718.0	1897.0	10071.0	105.0	17.0	0.0	0.0	4.0	0.2352941176470588	17.0	1.0	5.0	0.0	0.0
selfReported_n_1251	Binary	hypothyroidism/myxoedema	13611.0	3136.0	16812.0	171.0	17.0	0.0	0.0	4.0	0.2352941176470588	17.0	1.0	11.0	0.0	0.0
clinical_c_E03	Binary	E03 Other hypothyroidism	8279.0	1024.0	10170.0	52.0	15.0	0.0	0.0	2.0	0.13333333333333333	15.0	1.0	1.0	0.0	0.0
selfReported_n_1130	Binary	asthma	6015.0	6394.0	13225.0	161.0	15.0	0.0	0.0	1.0	0.06666666666666668	15.0	1.0	none	none	none
clinical_c_Block_K40-K46	Binary	K40-K46 Hernia	70.0	809.0	1663.0	121.0	14.0	1.0	0.07142857142857142	6.0	0.42857142857142855	14.0	1.0	3.0	1.0	0.3333333333333333
clinical_c_K40	Binary	K40 Inguinal hernia	39.0	1528.0	1817.0	120.0	12.0	0.0	0.0	6.0	0.5	12.0	1.0	6.0	0.0	0.0
selfReported_n_1082	Binary	heart/cardiac problem	0.0	647.0	720.0	193.0	12.0	0.0	0.0	1.0	0.08333333333333333	12.0	1.0	3.0	0.0	0.0
selfReported_n_1526	Binary	gout	453.0	2986.0	3096.0	270.0	10.0	1.0	0.1	5.0	0.5	10.0	1.0	16.0	0.0	0.0
selfReported_n_1321	Binary	joint disorder	235.0	448.0	736.0	252.0	10.0	2.0	0.2	4.0	0.4	10.0	1.0	4.0	2.0	0.5
clinical_c_Block_I20-I25	Binary	I20-I25 Ischaemic heart diseases	72.0	1301.0	1613.0	61.0	10.0	0.0	0.0	0.0	0.0	10.0	1.0	2.0	0.0	0.0
selfReported_n_1284	Binary	chronic/degenerative neurological problem	3517.0	482.0	4139.0	83.0	10.0	0.0	0.0	0.0	0.0	10.0	1.0	1.0	0.0	0.0
30060-0.0	Non-Binary	Mean corpuscular haemoglobin concentration	10940.0	9089.0	19213.0	40.0	10.0	0.0	0.0	0.0	0.0	10.0	1.0	none	none	none
selfReported_n_1352	Binary	ankylosing spondylitis	984.0	3796.0	5032.0	97.0	9.0	0.0	0.0	0.0	0.0	9.0	1.0	18.0	0.0	0.0
1478-0.0	Non-Binary	Salt added to food	2335.0	740.0	7269.0	55.0	9.0	0.0	0.0	0.0	0.0	9.0	1.0	none	none	none
clinical_c_Block_E00-E07	Binary	E00-E07 Disorders of thyroid gland	8619.0	1148.0	10141.0	89.0	9.0	0.0	0.0	1.0	0.1111111111111111	9.0	1.0	2.0	0.0	0.0
selfReported_n_1245	Binary	diabetes	1998.0	2677.0	5334.0	101.0	9.0	0.0	0.0	0.0	0.0	9.0	1.0	none	none	none
clinical_c_Block_M05-M14	Binary	M05-M14 Inflammatory polyarthropathies	1099.0	229.0	1180.0	261.0	8.0	0.0	0.0	1.0	0.125	8.0	1.0	1.0	0.0	0.0
1558-0.0	Non-Binary	Alcohol intake frequency.	1404.0	699.0	6147.0	163.0	8.0	0.0	0.0	0.0	0.0	8.0	1.0	none	none	none
clinical_c_Block_M45-M49	Binary	M45-M49 Spondylopathies	0.0	109.0	13.0	96.0	8.0	0.0	0.0	0.0	0.0	8.0	1.0	none	none	none
selfReported_n_1319	Binary	bone disorder	410.0	0.0	360.0	157.0	7.0	0.0	0.0	3.0	0.42857142857142855	7.0	1.0	none	none	none
clinical_c_I83	Binary	I83 Varicose veins of lower extremities	365.0	274.0	995.0	29.0	7.0	0.0	0.0	0.0	0.0	7.0	1.0	none	none	none
1518-0.0	Non-Binary	Hot drink temperature	2285.0	121.0	6343.0	76.0	7.0	0.0	0.0	0.0	0.0	7.0	1.0	none	none	none
selfReported_n_1536	Binary	high cholesterol	2497.0	2153.0	5725.0	32.0	6.0	0.0	0.0	0.0	0.0	6.0	1.0	none	none	none
30220-0.0	Non-Binary	Basophill percentage	4439.0	3219.0	9854.0	13.0	6.0	0.0	0.0	0.0	0.0	6.0	1.0	none	none	none
30160-0.0	Non-Binary	Basophill count	3920.0	2829.0	9476.0	91.0	6.0	0.0	0.0	0.0	0.0	6.0	1.0	none	none	none
selfReported_n_1510	Binary	dermatology	1866.0	2049.0	4983.0	26.0	6.0	0.0	0.0	0.0	0.0	6.0	1.0	none	none	none
selfReported_n_1156	Binary	liver/biliary/pancreas problem	271.0	28.0	236.0	113.0	6.0	0.0	0.0	1.0	0.16666666666666666	6.0	1.0	3.0	1.0	0.3333333333333333
clinical_c_I25	Binary	I25 Chronic ischaemic heart disease	91.0	1344.0	2128.0	19.0	6.0	0.0	0.0	0.0	0.0	6.0	1.0	2.0	0.0	0.0
selfReported_n_1430	Binary	hayfever/allergic rhinitis	391.0	1066.0	2271.0	6.0	5.0	0.0	0.0	1.0	0.2	5.0	1.0	none	none	none
clinical_c_E05	Binary	E05 Thyrotoxicosis [hyperthyroidism]	3240.0	152.0	3579.0	153.0	5.0	0.0	0.0	0.0	0.0	5.0	1.0	none	none	none
clinical_c_E11	Binary	E11 Non-insulin-dependent diabetes mellitus	492.0	1236.0	2589.0	15.0	5.0	0.0	0.0	0.0	0.0	5.0	1.0	none	none	none
selfReported_n_1516	Binary	malabsorption/coeliac disease	18353.0	15067.0	19814.0	72.0	5.0	0.0	0.0	0.0	0.0	5.0	1.0	3.0	0.0	0.0
clinical_c_E83	Binary	E83 Disorders of mineral metabolism	1155.0	2976.0	3468.0	47.0	5.0	0.0	0.0	0.0	0.0	5.0	1.0	9.0	0.0	0.0
selfReported_n_1320	Binary	back problem	2.0	351.0	455.0	77.0	5.0	0.0	0.0	0.0	0.0	5.0	1.0	none	none	none
selfReported_n_1524	Binary	rheumatoid arthritis	2574.0	1141.0	3509.0	13.0	5.0	0.0	0.0	0.0	0.0	5.0	1.0	1.0	0.0	0.0
clinical_c_M06	Binary	M06 Other rheumatoid arthritis	2561.0	894.0	3194.0	43.0	5.0	0.0	0.0	0.0	0.0	5.0	1.0	none	none	none
selfReported_n_1512	Binary	psoriasis	7543.0	6893.0	10869.0	95.0	5.0	0.0	0.0	0.0	0.0	5.0	1.0	none	none	none
selfReported_n_1540	Binary	psoriatic arthropathy	1390.0	491.0	1969.0	12.0	5.0	0.0	0.0	0.0	0.0	5.0	1.0	none	none	none
clinical_c_Block_E10-E14	Binary	E10-E14 Diabetes mellitus	1466.0	2182.0	4234.0	9.0	5.0	0.0	0.0	0.0	0.0	5.0	1.0	none	none	none
clinical_c_Block_H25-H28	Binary	H25-H28 Disorders of lens	62.0	238.0	486.0	47.0	4.0	0.0	0.0	0.0	0.0	4.0	1.0	none	none	none
clinical_c_Block_L60-L75	Binary	L60-L75 Disorders of skin appendages	218.0	116.0	358.0	19.0	4.0	0.0	0.0	0.0	0.0	4.0	1.0	none	none	none
1408-0.0	Non-Binary	Cheese intake	251.0	47.0	1324.0	30.0	4.0	0.0	0.0	0.0	0.0	4.0	1.0	1.0	0.0	0.0
clinical_c_I20	Binary	I20 Angina pectoris	57.0	376.0	683.0	20.0	4.0	0.0	0.0	0.0	0.0	4.0	1.0	none	none	none
selfReported_n_1415	Binary	vasculitis	861.0	105.0	949.0	11.0	4.0	0.0	0.0	0.0	0.0	4.0	1.0	none	none	none
clinical_c_K90	Binary	K90 Intestinal malabsorption	17287.0	14239.0	19293.0	8.0	4.0	0.0	0.0	0.0	0.0	4.0	1.0	2.0	0.0	0.0
selfReported_n_1291	Binary	migraine	430.0	2.0	628.0	10.0	4.0	0.0	0.0	2.0	0.5	4.0	1.0	none	none	none
clinical_c_J45	Binary	J45 Asthma	2106.0	1905.0	5025.0	9.0	4.0	0.0	0.0	0.0	0.0	4.0	1.0	none	none	none
clinical_c_Block_K80-K87	Binary	K80-K87 Disorders of gallbladder, biliary tract and pancreas	577.0	69.0	1054.0	31.0	4.0	0.0	0.0	0.0	0.0	4.0	1.0	1.0	0.0	0.0
clinical_c_Block_G35-G37	Binary	G35-G37 Demyelinating diseases of the central nervous system	3503.0	908.0	4137.0	18.0	4.0	0.0	0.0	0.0	0.0	4.0	1.0	none	none	none
selfReported_n_1265	Binary	neurology	115.0	0.0	285.0	31.0	4.0	0.0	0.0	1.0	0.25	4.0	1.0	none	none	none
selfReported_n_1091	Binary	angina	4.0	273.0	760.0	27.0	4.0	0.0	0.0	0.0	0.0	4.0	1.0	2.0	0.0	0.0
clinical_c_Block_N30-N39	Binary	N30-N39 Other diseases of urinary system	0.0	65.0	0.0	65.0	4.0	1.0	0.25	4.0	1.0	4.0	1.0	1.0	1.0	1.0
selfReported_n_1092	Binary	heart attack/myocardial infarction	0.0	401.0	540.0	5.0	4.0	0.0	0.0	0.0	0.0	4.0	1.0	none	none	none
clinical_c_Block_I30-I52	Binary	I30-I52 Other forms of heart disease	161.0	448.0	661.0	80.0	4.0	0.0	0.0	0.0	0.0	4.0	1.0	1.0	0.0	0.0
clinical_c_N20	Binary	N20 Calculus of kidney and ureter	8.0	95.0	245.0	10.0	3.0	0.0	0.0	0.0	0.0	3.0	1.0	none	none	none
clinical_c_M35	Binary	M35 Other systemic involvement of connective tissue	527.0	4.0	1014.0	3.0	3.0	0.0	0.0	0.0	0.0	3.0	1.0	none	none	none
clinical_c_K80	Binary	K80 Cholelithiasis	594.0	54.0	1185.0	28.0	3.0	0.0	0.0	1.0	0.3333333333333333	3.0	1.0	1.0	0.0	0.0
selfReported_n_1348	Binary	osteoporosis	361.0	8.0	563.0	10.0	3.0	0.0	0.0	1.0	0.3333333333333333	3.0	1.0	none	none	none
clinical_c_K57	Binary	K57 Diverticular disease of intestine	260.0	116.0	1329.0	15.0	3.0	0.0	0.0	0.0	0.0	3.0	1.0	none	none	none
selfReported_n_1416	Binary	connective tissue disorder	1174.0	1.0	2492.0	7.0	3.0	0.0	0.0	0.0	0.0	3.0	1.0	none	none	none
selfReported_n_1094	Binary	heart arrhythmia	27.0	339.0	456.0	14.0	3.0	0.0	0.0	0.0	0.0	3.0	1.0	2.0	0.0	0.0
selfReported_n_1182	Binary	gall bladder disease	377.0	19.0	558.0	26.0	3.0	0.0	0.0	0.0	0.0	3.0	1.0	2.0	0.0	0.0
cancer_c_C44	Binary	C44 Other malignant neoplasms of skin	949.0	1804.0	4009.0	11.0	3.0	0.0	0.0	0.0	0.0	3.0	1.0	none	none	none
1329-0.0	Non-Binary	Oily fish intake	1956.0	905.0	6486.0	39.0	3.0	0.0	0.0	0.0	0.0	3.0	1.0	none	none	none
clinical_c_Block_N20-N23	Binary	N20-N23 Urolithiasis	0.0	65.0	121.0	16.0	3.0	0.0	0.0	1.0	0.3333333333333333	3.0	1.0	none	none	none
1389-0.0	Non-Binary	Pork intake	9.0	2.0	477.0	10.0	3.0	0.0	0.0	1.0	0.3333333333333333	3.0	1.0	none	none	none
selfReported_n_1511	Binary	eczema/dermatitis	180.0	120.0	823.0	6.0	3.0	0.0	0.0	0.0	0.0	3.0	1.0	none	none	none
clinical_c_E10	Binary	E10 Insulin-dependent diabetes mellitus	4677.0	2683.0	6639.0	24.0	3.0	0.0	0.0	0.0	0.0	3.0	1.0	none	none	none
clinical_c_I44	Binary	I44 Atrioventricular and left bundle-branch block	1.0	1.0	1.0	2.0	2.0	0.0	0.0	0.0	0.0	2.0	1.0	none	none	none
1239-0.0	Non-Binary	Current tobacco smoking	96.0	90.0	1215.0	42.0	2.0	0.0	0.0	0.0	0.0	2.0	1.0	none	none	none
clinical_c_M17	Binary	M17 Gonarthrosis [arthrosis of knee]	19.0	123.0	420.0	6.0	2.0	0.0	0.0	0.0	0.0	2.0	1.0	none	none	none
clinical_c_Block_J40-J47	Binary	J40-J47 Chronic lower respiratory diseases	1585.0	1235.0	4342.0	14.0	2.0	0.0	0.0	0.0	0.0	2.0	1.0	none	none	none
clinical_c_E14	Binary	E14 Unspecified diabetes mellitus	266.0	10.0	428.0	2.0	2.0	0.0	0.0	0.0	0.0	2.0	1.0	none	none	none
clinical_c_M72	Binary	M72 Fibroblastic disorders	395.0	1391.0	1848.0	3.0	2.0	0.0	0.0	0.0	0.0	2.0	1.0	3.0	0.0	0.0
clinical_c_D68	Binary	D68 Other coagulation defects	237.0	74.0	375.0	7.0	2.0	0.0	0.0	0.0	0.0	2.0	1.0	none	none	none
clinical_c_Block_E70-E90	Binary	E70-E90 Metabolic disorders	554.0	651.0	1483.0	3.0	2.0	0.0	0.0	0.0	0.0	2.0	1.0	none	none	none
clinical_c_L72	Binary	L72 Follicular cysts of skin and subcutaneous tissue	260.0	114.0	478.0	4.0	2.0	0.0	0.0	0.0	0.0	2.0	1.0	1.0	0.0	0.0
selfReported_n_1525	Binary	osteoarthritis	11.0	0.0	47.0	7.0	2.0	0.0	0.0	0.0	0.0	2.0	1.0	none	none	none
1349-0.0	Non-Binary	Processed meat intake	55.0	19.0	1170.0	7.0	2.0	0.0	0.0	0.0	0.0	2.0	1.0	none	none	none
cancer_c_Block_D00-D09	Binary	D00-D09 In situ neoplasms	13.0	1.0	12.0	2.0	2.0	0.0	0.0	0.0	0.0	2.0	1.0	none	none	none
clinical_c_M16	Binary	M16 Coxarthrosis [arthrosis of hip]	71.0	37.0	2519.0	51.0	2.0	1.0	0.5	1.0	0.5	2.0	1.0	1.0	1.0	1.0
clinical_c_Block_G50-G59	Binary	G50-G59 Nerve, nerve root and plexus disorders	21.0	2.0	86.0	23.0	2.0	0.0	0.0	1.0	0.5	2.0	1.0	none	none	none
clinical_c_K51	Binary	K51 Ulcerative colitis	140.0	706.0	1130.0	8.0	2.0	0.0	0.0	0.0	0.0	2.0	1.0	none	none	none
clinical_c_I80	Binary	I80 Phlebitis and thrombophlebitis	99.0	356.0	397.0	19.0	2.0	0.0	0.0	0.0	0.0	2.0	1.0	none	none	none
clinical_c_I21	Binary	I21 Acute myocardial infarction	55.0	215.0	248.0	22.0	2.0	0.0	0.0	0.0	0.0	2.0	1.0	none	none	none
selfReported_n_1417	Binary	allergy/hypersensitivity/anaphylaxis	207.0	705.0	1772.0	18.0	2.0	0.0	0.0	0.0	0.0	2.0	1.0	none	none	none
1369-0.0	Non-Binary	Beef intake	135.0	6.0	921.0	4.0	2.0	0.0	0.0	0.0	0.0	2.0	1.0	none	none	none
924-0.0	Non-Binary	Usual walking pace	566.0	176.0	2338.0	18.0	1.0	0.0	0.0	0.0	0.0	1.0	1.0	none	none	none
cancer_c_Block_D37-D48	Binary	D37-D48 Neoplasms of uncertain or unknown behaviour	1.0	0.0	0.0	1.0	1.0	0.0	0.0	0.0	0.0	1.0	1.0	none	none	none
selfReported_n_1466	Binary	ent disorder/not cancer	0.0	8.0	57.0	1.0	1.0	0.0	0.0	0.0	0.0	1.0	1.0	none	none	none
selfReported_n_1502	Binary	haematology	2.0	0.0	2.0	1.0	1.0	0.0	0.0	1.0	1.0	1.0	1.0	none	none	none
1359-0.0	Non-Binary	Poultry intake	84.0	0.0	102.0	9.0	1.0	0.0	0.0	0.0	0.0	1.0	1.0	none	none	none
clinical_c_Block_D50-D53	Binary	D50-D53 Nutritional anaemias	11.0	0.0	43.0	11.0	1.0	0.0	0.0	0.0	0.0	1.0	1.0	none	none	none
1548-0.0	Non-Binary	Variation in diet	62.0	30.0	531.0	7.0	1.0	0.0	0.0	0.0	0.0	1.0	1.0	none	none	none
selfReported_n_1268	Binary	eye/eyelid problem	0.0	33.0	70.0	1.0	1.0	0.0	0.0	0.0	0.0	1.0	1.0	none	none	none
selfReported_n_1312	Binary	depression	1.0	0.0	2.0	1.0	1.0	0.0	0.0	0.0	0.0	1.0	1.0	none	none	none
selfReported_n_1269	Binary	psychological/psychiatric problem	1.0	0.0	30.0	1.0	1.0	0.0	0.0	0.0	0.0	1.0	1.0	none	none	none
1379-0.0	Non-Binary	Lamb/mutton intake	516.0	0.0	1657.0	1.0	1.0	0.0	0.0	0.0	0.0	1.0	1.0	none	none	none
cancer_c_Block_C43-C44	Binary	C43-C44 Melanoma and other malignant neoplasms of skin	820.0	2139.0	4365.0	37.0	1.0	0.0	0.0	0.0	0.0	1.0	1.0	none	none	none
189-0.0	Non-Binary	Townsend deprivation index at recruitment	0.0	6.0	18.0	6.0	1.0	0.0	0.0	0.0	0.0	1.0	1.0	none	none	none
selfReported_n_1517	Binary	duodenal ulcer	0.0	1.0	0.0	1.0	1.0	0.0	0.0	1.0	1.0	1.0	1.0	none	none	none
selfReported_n_1521	Binary	inflammatory bowel disease	109.0	311.0	1023.0	44.0	1.0	0.0	0.0	0.0	0.0	1.0	1.0	none	none	none
20117-0.0	Non-Binary	Alcohol drinker status	4.0	0.0	2.0	3.0	1.0	0.0	0.0	0.0	0.0	1.0	1.0	none	none	none
selfReported_n_1303	Binary	glaucoma	174.0	151.0	476.0	26.0	1.0	0.0	0.0	0.0	0.0	1.0	1.0	none	none	none
selfReported_n_1467	Binary	nasal/sinus disorder	0.0	135.0	266.0	2.0	1.0	0.0	0.0	0.0	0.0	1.0	1.0	none	none	none
clinical_c_Block_M20-M25	Binary	M20-M25 Other joint disorders	11.0	0.0	104.0	1.0	1.0	0.0	0.0	0.0	0.0	1.0	1.0	none	none	none
clinical_c_M51	Binary	M51 Other intervertebral disk disorders	0.0	21.0	0.0	21.0	1.0	0.0	0.0	0.0	0.0	1.0	1.0	none	none	none
selfReported_n_1218	Binary	kidney stone/ureter stone/bladder stone	0.0	15.0	39.0	1.0	1.0	0.0	0.0	0.0	0.0	1.0	1.0	none	none	none
clinical_c_J96	Binary	J96 Respiratory failure, not elsewhere classified	2.0	0.0	0.0	2.0	1.0	0.0	0.0	0.0	0.0	1.0	1.0	none	none	none
clinical_c_Block_M50-M54	Binary	M50-M54 Other dorsopathies	0.0	8.0	0.0	8.0	1.0	0.0	0.0	0.0	0.0	1.0	1.0	none	none	none
clinical_c_Block_M70-M79	Binary	M70-M79 Other soft tissue disorders	5.0	148.0	92.0	64.0	1.0	0.0	0.0	0.0	0.0	1.0	1.0	2.0	0.0	0.0
clinical_c_Block_M91-M94	Binary	M91-M94 Chondropathies	1.0	0.0	0.0	1.0	1.0	0.0	0.0	1.0	1.0	1.0	1.0	none	none	none
clinical_c_D64	Binary	D64 Other anaemias	57.0	1.0	723.0	19.0	1.0	0.0	0.0	1.0	1.0	1.0	1.0	none	none	none
clinical_c_F10	Binary	F10 Mental and behavioural disorders due to use of alcohol	0.0	59.0	48.0	11.0	1.0	0.0	0.0	0.0	0.0	1.0	1.0	none	none	none
clinical_c_F31	Binary	F31 Bipolar affective disorder	15.0	0.0	0.0	15.0	1.0	0.0	0.0	0.0	0.0	1.0	1.0	none	none	none
clinical_c_G56	Binary	G56 Mononeuropathies of upper limb	77.0	0.0	123.0	3.0	1.0	0.0	0.0	0.0	0.0	1.0	1.0	none	none	none
clinical_c_H40	Binary	H40 Glaucoma	93.0	108.0	317.0	3.0	1.0	0.0	0.0	0.0	0.0	1.0	1.0	none	none	none
clinical_c_H91	Binary	H91 Other hearing loss	1.0	0.0	0.0	1.0	1.0	0.0	0.0	1.0	1.0	1.0	1.0	none	none	none
clinical_c_Block_I60-I69	Binary	I60-I69 Cerebrovascular diseases	0.0	5.0	0.0	5.0	1.0	0.0	0.0	0.0	0.0	1.0	1.0	none	none	none
clinical_c_I35	Binary	I35 Nonrheumatic aortic valve disorders	3.0	6.0	14.0	2.0	1.0	1.0	1.0	1.0	1.0	1.0	1.0	1.0	1.0	1.0
clinical_c_I69	Binary	I69 Sequelae of cerebrovascular disease	0.0	12.0	0.0	12.0	1.0	0.0	0.0	0.0	0.0	1.0	1.0	none	none	none
clinical_c_Block_H40-H42	Binary	H40-H42 Glaucoma	93.0	108.0	317.0	3.0	1.0	0.0	0.0	0.0	0.0	1.0	1.0	none	none	none
clinical_c_J84	Binary	J84 Other interstitial pulmonary diseases	3.0	2.0	2.0	2.0	1.0	0.0	0.0	0.0	0.0	1.0	1.0	none	none	none
clinical_c_K11	Binary	K11 Diseases of salivary glands	0.0	1.0	0.0	1.0	1.0	0.0	0.0	0.0	0.0	1.0	1.0	none	none	none
clinical_c_Block_D60-D64	Binary	D60-D64 Aplastic and other anaemias	176.0	0.0	707.0	1.0	1.0	0.0	0.0	0.0	0.0	1.0	1.0	none	none	none
clinical_c_K31	Binary	K31 Other diseases of stomach and duodenum	3.0	0.0	8.0	3.0	1.0	0.0	0.0	0.0	0.0	1.0	1.0	none	none	none
clinical_c_K44	Binary	K44 Diaphragmatic hernia	102.0	0.0	225.0	1.0	1.0	0.0	0.0	0.0	0.0	1.0	1.0	none	none	none
clinical_c_K63	Binary	K63 Other diseases of intestine	17.0	82.0	187.0	1.0	1.0	0.0	0.0	0.0	0.0	1.0	1.0	none	none	none
clinical_c_K74	Binary	K74 Fibrosis and cirrhosis of liver	0.0	64.0	5.0	60.0	1.0	0.0	0.0	0.0	0.0	1.0	1.0	none	none	none
clinical_c_L40	Binary	L40 Psoriasis	2628.0	3438.0	6222.0	2.0	1.0	0.0	0.0	0.0	0.0	1.0	1.0	none	none	none
clinical_c_L57	Binary	L57 Skin changes due to chronic exposure to nonionising radiation	1.0	71.0	102.0	1.0	1.0	0.0	0.0	0.0	0.0	1.0	1.0	none	none	none
clinical_c_L82	Binary	L82 Seborrhoeic keratosis	16.0	0.0	18.0	1.0	1.0	0.0	0.0	0.0	0.0	1.0	1.0	none	none	none
clinical_c_M10	Binary	M10 Gout	39.0	689.0	1008.0	22.0	1.0	0.0	0.0	0.0	0.0	1.0	1.0	3.0	0.0	0.0
clinical_c_Block_M15-M19	Binary	M15-M19 Arthrosis	28.0	0.0	371.0	14.0	1.0	0.0	0.0	1.0	1.0	1.0	1.0	none	none	none
clinical_c_M79	Binary	M79 Other soft tissue disorders, not elsewhere classified	3.0	0.0	27.0	3.0	1.0	1.0	1.0	1.0	1.0	1.0	1.0	1.0	1.0	1.0
clinical_c_N32	Binary	N32 Other disorders of bladder	0.0	44.0	57.0	4.0	1.0	0.0	0.0	1.0	1.0	1.0	1.0	none	none	none
clinical_c_N39	Binary	N39 Other disorders of urinary system	2.0	0.0	0.0	2.0	1.0	0.0	0.0	1.0	1.0	1.0	1.0	none	none	none
selfReported_n_1085	Binary	venous thromboembolic disease	203.0	470.0	666.0	1.0	1.0	0.0	0.0	0.0	0.0	1.0	1.0	none	none	none
selfReported_n_1155	Binary	bowel problem	1237.0	108.0	2065.0	9.0	1.0	0.0	0.0	0.0	0.0	1.0	1.0	none	none	none
clinical_c_Block_L80-L99	Binary	L80-L99 Other disorders of the skin and subcutaneous tissue	1.0	0.0	0.0	1.0	1.0	0.0	0.0	0.0	0.0	1.0	1.0	none	none	none
1339-0.0	none	none	none	none	none	none	none	none	none	none	none	none	none	0.0	0.0	0.0
cancer_c_C43	none	none	none	none	none	none	none	none	none	none	none	none	none	0.0	0.0	0.0
clinical_c_Block_K00-K14	none	none	none	none	none	none	none	none	none	none	none	none	none	0.0	0.0	0.0
clinical_c_Block_M60-M63	none	none	none	none	none	none	none	none	none	none	none	none	none	0.0	0.0	0.0
clinical_c_K26	none	none	none	none	none	none	none	none	none	none	none	none	none	0.0	0.0	0.0
clinical_c_M23	none	none	none	none	none	none	none	none	none	none	none	none	none	0.0	0.0	0.0
selfReported_n_1112	none	none	none	none	none	none	none	none	none	none	none	none	none	0.0	0.0	0.0
selfReported_n_1266	none	none	none	none	none	none	none	none	none	none	none	none	none	0.0	0.0	0.0
