## Supplementary Tables for "Sexual differences in genetic architecture in UK Biobank": Table_S13.tsv

	SigF	SigM	SigGWAS	SigForM	SigFandM	Prop_SigFandM	SigDif_MvF	Prop_SigDifFvM	SigDifGWAS	Prop_SigDifGWAS	SigDif_MvGWAS	Prop_SigDif_MvGWAS	SigDif_FvGWAS	Prop_SigDif_FvGWAS	SigDifMvF_SigDifGWASvM	Prop_SigDifMvF_SigDifGWASvM	SigDifMvF_SigDifGWASvF	Prop_SigDifMvF_SigDifGWASvF	SigDifMvF_SigDifGWAS	Prop_SigDifMvF_SigDifGWAS
WHR	2885	760	18291	3367	278	0.082566083	35	0.01039501	496	0.147312147	461	0.606578947	41	0.014211438	17	0.485714286	4	0.114285714	21	0.6
WholeBodyWaterMass	58	129	24025	185	2	0.010810811	28	0.151351351	166	0.897297297	110	0.852713178	57	0.982758621	5	0.178571429	20	0.714285714	25	0.892857143
WholeBodyFatFreeMass	87	175	24100	262	0	0	92	0.351145038	210	0.801526718	123	0.702857143	87	1	4	0.043478261	70	0.760869565	74	0.804347826
TrunkPredictedMass	85	413	24096	493	5	0.010141988	43	0.087221095	271	0.54969574	189	0.457627119	84	0.988235294	6	0.139534884	9	0.209302326	15	0.348837209
TrunkFatPercentage	190	537	19662	659	68	0.103186646	81	0.122913505	305	0.462822458	170	0.316573557	161	0.847368421	34	0.419753086	29	0.358024691	58	0.716049383
TrunkFatFreeMass	134	373	24103	498	9	0.018072289	43	0.086345382	295	0.592369478	169	0.45308311	128	0.955223881	6	0.139534884	19	0.441860465	25	0.581395349
ImpedanceArmLeft	46	131	8980	173	4	0.023121387	67	0.387283237	107	0.61849711	83	0.633587786	27	0.586956522	25	0.373134328	13	0.194029851	38	0.567164179
Height	474	716	26521	1127	63	0.055900621	97	0.08606921	360	0.319432121	128	0.17877095	234	0.493670886	13	0.134020619	40	0.412371134	53	0.546391753
BodyFatPercentage	11	343	20084	350	4	0.011428571	2	0.005714286	250	0.714285714	243	0.70845481	10	0.909090909	0	0	2	1	2	1
BasalMetabRate	16	200	23428	213	3	0.014084507	0	0	152	0.713615023	138	0.69	15	0.9375	0	none	0	none	0	none
